# Discovery of T-dioxygenases in bacteriophages and identification of a subclass that is dependent on a regulator protein for oxidation

**DOI:** 10.1101/2025.08.14.668559

**Authors:** Katherine H. O’Toole, Auriane Bouchet, Mia L. DeSanctis, Sean R. Lund, Sabaa Belkadi, Harold W. Bell, Lana Saleh

## Abstract

5-Methylpyrimidine dioxygenases (5mYOXs) are iron (II)/2-oxoglutarate-dependent enzymes that catalyze the oxidation of DNA 5-methylpyrimidines. Key members include mammalian ten-eleven translocation (TET) dioxygenases and J-base binding proteins (JBP) from trypanosomes, which oxidize 5-methylcytosine (5mC) and thymine (T) on DNA, respectively, and are essential in gene regulation. Using sequence similarity networks and genome mining, we highlight functional predictions within the 5mYOX superfamily and identify thousands of bacteriophage-derived sequences, often found in operons encoding DNA modification machinery and binding proteins. Through high-throughput in vivo functional assays, we confirm that T oxidation occurs in bacterial viruses, establishing the presence of T dioxygenases outside of eukaryotes. We provide the first evidence for a 5mYOX subclass that is inactive unless co-expressed with a regulator protein, and through structural modeling, show that this regulator bears homology to the bacterial partition protein B (ParB). We propose a model of interaction between ParB and 5mYOX that includes complex formation, with 5mYOX binding DNA and ParB utilizing CTP, as in bacteria, to form an optimal structural configuration for productive oxidation and possibly migration on the DNA. We show these enzymes retain key catalytic residues found in TET/JBP enzymes and employ AlphaFold2-guided mutagenesis to identify clade-specific features critical for T oxidation, including a variable insertion important for ParB-independent activity and a conserved C-terminal extension essential for T oxidation in ParB-dependent homologs. These findings uncover modular determinants, regulatory mechanisms, and the evolutionary diversity of T-dioxygenases, expanding the functional landscape of the 5mYOX superfamily.
