## Supplementary material for "Discovery of T-dioxygenases in bacteriophages and identification of a subclass that is dependent on a regulator protein for oxidation": Table S1. Clade C2 in vivo activity data.

### Sheet: Sheet1
Table S1. Clade C2 in vivo activity data
Protein	Clade	Figure	C	5hmU	G	T	A	Sum of T species	% 5hmU
5mYOX89	C2	4B	10599	1123.56	10645.6	8938.77	10000	10062.3	11.166
5mYOX89	C2	4B	10667.8	1059.23	10691.7	9048.69	10000	10107.9	10.4792
5mYOX89	C2	4B	10608.4	1184.87	10646	8882.4	10000	10067.3	11.7695
5mYOX89	C2	4B	10692.8	917.231	10711.6	9237.66	10000	10154.9	9.03241
5mYOX96	C2	4B	10781.7	531.053	10595.1	8841.62	10000	9372.67	5.66597
5mYOX96	C2	4B	10627.3	573.857	10453.5	8546.48	10000	9120.34	6.29206
5mYOX97	C2	4B	10916.9	1435.19	10574.8	7359.42	10000	8794.61	16.319
5mYOX97	C2	4B	10635.6	1462.8	10474.1	6857.51	10000	8320.32	17.5811
5mYOX98	C2	4B	10639.4	1569.56	10441.8	8254.18	10000	9823.73	15.9772
5mYOX98	C2	4B	10614.4	1602.58	10430.7	8187.77	10000	9790.35	16.3689
5mYOX98	C2	4B	10647.1	1484.81	10457.3	8610.41	10000	10095.2	14.708
5mYOX99	C2	4B	10471.8	1102.96	10527.9	8647.29	10000	9750.25	11.3121
5mYOX99	C2	4B	10588.5	1124.74	10497.4	8477.63	10000	9602.37	11.7132
5mYOX101	C2	4B	10643	0	10670.5	10415.6	10000	10415.6	0
5mYOX101	C2	4B	10660.8	64.3833	10430.1	10047.3	10000	10111.7	0.63672
5mYOX101	C2	4B	12462.5	935.721	10610.9	8163	10000	9098.72	10.2841
5mYOX101	C2	4B	11606.5	1024.4	10386.7	8192.08	10000	9216.48	11.1149
5mYOX101	C2	4B	11643.3	1064.11	10419	8149.44	10000	9213.55	11.5494
5mYOX102	C2	4B	10612.6	95.3754	10401.6	9938.22	10000	10033.6	0.950561
5mYOX102	C2	4B	10735.1	110.128	10542.6	10090.8	10000	10201	1.07958
5mYOX102	C2	4B	10598.5	86.0949	10431.5	9933.49	10000	10019.6	0.859266
5mYOX102	C2	4B	10626.2	58.5087	10429.5	10013.2	10000	10071.7	0.580921
5mYOX102	C2	4B	11817.9	877.648	10292	7820.05	10000	8697.7	10.0906
5mYOX102	C2	4B	11688.8	813.744	10241.7	7899.76	10000	8713.5	9.33889
5mYOX102	C2	4B	11921.1	886.49	10345.2	7670.76	10000	8557.25	10.3595
5mYOX103	C2	4B	10706.2	693.881	10580.6	9379.32	10000	10073.2	6.88838
5mYOX103	C2	4B	10795.8	164.216	10610.4	10138	10000	10302.2	1.59399
5mYOX103	C2	4B	10670	48.3566	10442.1	10049.5	10000	10097.8	0.478881
5mYOX103	C2	4B	11162.7	704.281	10421.5	9119.59	10000	9823.87	7.16908
5mYOX103	C2	4B	11275.1	619.085	10576	9499.85	10000	10118.9	6.11808
5mYOX103	C2	4B	11036.6	650.555	10409.3	9162.06	10000	9812.62	6.62978
5mYOX104	C2	4B	10574.7	1310.51	10408.2	8466.23	10000	9776.75	13.4044
5mYOX104	C2	4B	10600.6	1467.8	10402.8	8413.98	10000	9881.78	14.8536
5mYOX105	C2	4B	10614.4	1529.9	10392.4	8317.74	10000	9847.64	15.5357
5mYOX105	C2	4B	10573.6	1482.89	10398.5	8382.3	10000	9865.19	15.0315
5mYOX106	C2	4B	10692.3	946.414	10675	9208.68	10000	10155.1	9.3196
5mYOX106	C2	4B	10748.7	964.359	10537.3	7890.28	10000	8854.64	10.891
5mYOX107	C2	4B	10745.9	537.403	10610.6	9531.42	10000	10068.8	5.3373
5mYOX107	C2	4B	10810.1	560.946	10708.5	9814.33	10000	10375.3	5.40657
5mYOX107	C2	4B	10618.6	382.078	10431	9523.03	10000	9905.11	3.85739
5mYOX108	C2	4B	10694.2	1103.44	10586.3	9333.42	10000	10436.9	10.5725
5mYOX108	C2	4B	10624.3	1266.34	10547.5	8672.65	10000	9938.99	12.7411
5mYOX109	C2	4B	11129.8	1078.69	10895.4	10077.3	10000	11155.9	9.66918
5mYOX110	C2	4B	10651.4	143.62	10503.9	9993.66	10000	10137.3	1.41675
5mYOX110	C2	4B	10781.5	414.134	10587.2	9851.78	10000	10265.9	4.03406
5mYOX111	C2	4B	10815.1	1241.19	10627.1	8111.39	10000	9352.58	13.2711
5mYOX111	C2	4B	10631.6	1223.34	10451.4	7878.53	10000	9101.87	13.4405
5mYOX111	C2	4B	10666.3	1209.39	10421.7	7915.07	10000	9124.46	13.2544
5mYOX111	C2	4B	10661.2	1225.02	10399.8	7877.94	10000	9102.96	13.4574
5mYOX111	C2	4B	10664.7	1198.37	10423.4	8054.8	10000	9253.16	12.9509
5mYOX112	C2	4B	10585.6	663.24	10393.5	9100.63	10000	9763.87	6.7928
5mYOX112	C2	4B	10588.1	824.621	10378.8	8650.3	10000	9474.92	8.70319
5mYOX113*	C2	4B	10813.4	295.603	10632.3	9945.52	10000	10241.1	2.88643
5mYOX114**	C2	NA	10694.3	444.88	10496.7	9590.22	10000	10035.1	4.43324
5mYOX115	C2	4B	10575	1073.83	10398.8	8180.75	10000	9254.58	11.6032
5mYOX115	C2	4B	10542	1074.37	10393	8207.23	10000	9281.6	11.5752
5mYOX116	C2	4B	10542.5	1036.96	10396.4	8309.7	10000	9346.66	11.0945
5mYOX116	C2	4B	10592.8	735.228	10402.9	8918.14	10000	9653.37	7.61628
5mYOX117	C2	4B	10723.2	1128.88	10567.5	8268.66	10000	9397.55	12.0125
5mYOX117	C2	4B	10603.1	1142.92	10357.9	8133.2	10000	9276.12	12.3211
5mYOX117	C2	4B	10568	1137.26	10412.5	8118.71	10000	9255.97	12.2868
5mYOX117	C2	4B	10652.9	1106.8	10396.4	7895.7	10000	9002.5	12.2943
5mYOX117	C2	4B	10599	1165.92	10436.1	8273.04	10000	9438.96	12.3523
5mYOX118	C2	4B	10723.8	12.3283	10500.5	10048.4	10000	10060.7	0.12254
5mYOX118	C2	4B	10699.7	13.7378	10471.9	10038.6	10000	10052.4	0.136662
5mYOX119	C2	4B	10714.1	1343.48	10490.6	8507.3	10000	9850.79	13.6383
5mYOX119	C2	4B	10655.9	863.129	10489.8	8194.51	10000	9057.64	9.52929
5mYOX119	C2	4B	10651.7	1408.28	10439.9	8418.15	10000	9826.42	14.3315
5mYOX119	C2	4B	10690.3	1396.47	10455.7	8453.72	10000	9850.19	14.1771
5mYOX119	C2	4B	10625.9	1431.97	10379.1	8361.31	10000	9793.28	14.622
empty vector***			10751.2	0	10526.8	10196.8	10000	10196.8	0
empty vector***			10781.2	0	10497.2	10206.1	10000	10206.1	0
* 5mYOX113 originated from 5mYOX113-ParB176 assembly reaction that WPS analysis confirmed contains 5mYOX113 only
** 5mYOX 114 is not displayed in Figure 4B due to a mutation at C145F
***empty vector negative control, contains pET28a multicloning site inserted in place of 5mYOX or ParB gene
