## Supplementary material for "Discovery of T-dioxygenases in bacteriophages and identification of a subclass that is dependent on a regulator protein for oxidation": Table S2. Clade E in vivo activity data.

### Sheet: Sheet1
Table S2. Clade E in vivo activity data.
Protein	Clade	Figure	C	5hmU	G	T	A	Sum of T species	% 5hmU
5mYOX166	E	NA	10755	0	10601.3	10177.7	10000	10177.7	0
5mYOX166	E	NA	10916.6	0	10837.7	10141.2	10000	10141.2	0
5mYOX166 + ParB166_2	E	NA	10778.9	0	10629.1	10153.2	10000	10153.2	0
5mYOX166 + ParB166_2	E	NA	10802.3	0	10596.7	10209.6	10000	10209.6	0
5mYOX166 + ParB166_2	E	NA	11333.3	0	10845.3	10726.3	10000	10726.3	0
5mYOX168	E	4C	10549.5	45.8527	10595.2	10133	10000	10178.9	0.450469
5mYOX168	E	4C	10607.9	33.8334	10642.4	10174.7	10000	10208.5	0.331423
5mYOX168 + ParB168	E	4C	10654	224.398	10514.6	9946.45	10000	10170.8	2.20628
5mYOX168 + ParB168	E	4C	10670.7	227.742	10506.7	9940.26	10000	10168	2.23979
5mYOX171	E	4C	10600.4	0	10347.1	10240.8	10000	10240.8	0
5mYOX171	E	4C	10577.8	0	10334.9	10226.1	10000	10226.1	0
5mYOX171	E	4C	10622.1	0	10396.6	10267.4	10000	10267.4	0
5mYOX171 + ParB171	E	4C	10628.4	62.7067	10396.7	10301.6	10000	10364.3	0.605025
5mYOX171 + ParB171	E	4C	10567.3	59.8875	10322.8	10241.1	10000	10301	0.581374
5mYOX172*	E	NA	10533.5	0	10291.7	10164.8	10000	10164.8	0
5mYOX172*	E	NA	10583.7	40.5519	10348.5	10232	10000	10272.5	0.39476
5mYOX173	E	4C	9858.1	0	9578.24	10231.7	10000	10231.7	0
5mYOX173	E	4C	9678.86	0	9513.51	10672.7	10000	10672.7	0
5mYOX173 + ParB173	E	4C	10613.2	0	10415.9	10232.6	10000	10232.6	0
5mYOX173 + ParB173	E	4C	10783.7	0	10827.8	10194.6	10000	10194.6	0
5mYOX174**	E	NA	9062.21	0	8874.09	9365.27	10000	9365.27	0
5mYOX174**	E	NA	10589.1	0	10632.7	10181	10000	10181	0
5mYOX174**	E	NA	10543.6	0	10563.9	10202.4	10000	10202.4	0
5mYOX175	E	4C	11180	0	10372.7	10411.3	10000	10411.3	0
5mYOX175	E	4C	10699.9	0	10737.6	10185.3	10000	10185.3	0
5mYOX175	E	4C	10724	0	10721.9	10231.7	10000	10231.7	0
5mYOX175	E	4C	10712.6	0	10738.9	10194.2	10000	10194.2	0
5mYOX175 + ParB175	E	4C	10685.5	187.762	10518.8	9978.55	10000	10166.3	1.8469
5mYOX175 + ParB175	E	4C	10711.4	145.928	10555.5	10045.6	10000	10191.5	1.43185
5mYOX175 + ParB175	E	4C	10677.9	187.105	10527	10010.4	10000	10197.5	1.83482
5mYOX176	E	4C	10567.3	99.3133	10609.5	10098	10000	10197.3	0.973917
5mYOX176	E	4C	10551	90.3255	10590.7	10092.7	10000	10183	0.887024
5mYOX176 + ParB176	E	4C	10566.8	3536.79	10372.6	6603.55	10000	10140.3	34.8784
5mYOX176 + ParB176	E	4C	10525.2	3613.38	10356.8	6457.5	10000	10070.9	35.8795
5mYOX176 + ParB176	E	4C	10735.5	3623.37	10558.9	6637.17	10000	10260.5	35.3137
5mYOX176 + ParB176	E	4C	10546.2	3591.43	10342	6445.96	10000	10037.4	35.7805
5mYOX177	E	4C	10697	0	10484.1	11035	10000	11035	0
5mYOX177	E	4C	10490.6	0	10330.9	10882.9	10000	10882.9	0
5mYOX177	E	4C	10581.1	0	10440.8	11159.3	10000	11159.3	0
5mYOX177	E	4C	10630.3	0	10460.1	11028.7	10000	11028.7	0
5mYOX177 + ParB177	E	4C	10629	696.672	10471.6	9502.47	10000	10199.1	6.83069
5mYOX177 + ParB177	E	4C	10625.8	957.591	10459.1	9254.46	10000	10212.1	9.37707
5mYOX177 + ParB177	E	4C	10631.1	908.495	10455.6	9299.88	10000	10208.4	8.89951
5mYOX177 + ParB177	E	4C	10600.5	912.715	10447.7	9280.35	10000	10193.1	8.95428
5mYOX178	E	4C	10493.9	0	10346.4	10495.8	10000	10495.8	0
5mYOX178	E	4C	10600.1	0	10444.8	11496.3	10000	11496.3	0
5mYOX178	E	4C	10612.6	0	10474.5	11035.5	10000	11035.5	0
5mYOX178 + ParB178	E	4C	11134.9	0	10374.8	10189.5	10000	10189.5	0
5mYOX178 + ParB178	E	4C	10580.7	0	9832.51	9624.58	10000	9624.58	0
5mYOX178 + ParB178	E	4C	11216.9	0	10348.8	10361.1	10000	10361.1	0
5mYOX179*	E	NA	10560	0	10599.7	10187	10000	10187	0
5mYOX181**	E	NA	10645.7	0	10497.6	10283.6	10000	10283.6	0
5mYOX181**	E	NA	10593.7	0	10463.2	11012.8	10000	11012.8	0
5mYOX182	E	4C	10610.4	0	10637	10336.6	10000	10336.6	0
5mYOX182	E	4C	10568.3	0	10640.9	10258.3	10000	10258.3	0
5mYOX182	E	4C	10796.8	0	10913.8	10327.8	10000	10327.8	0
5mYOX182	E	4C	10649.6	0	10734.7	10326.3	10000	10326.3	0
5mYOX182 + ParB182	E	4C	10553.7	172.951	10555.6	10018.7	10000	10191.6	1.69699
5mYOX182 + ParB182	E	4C	10592.8	171.362	10449.4	9991.01	10000	10162.4	1.68624
5mYOX182 + ParB182	E	4C	10574.7	133.292	10524.5	10047.6	10000	10180.9	1.30923
5mYOX182 + ParB182	E	4C	10554.7	173.301	10464.4	10105.1	10000	10278.4	1.68606
5mYOX183	E	4C	10783.7	0	10701.6	10147	10000	10147	0
5mYOX183	E	4C	10735.8	0	10764.8	10310.4	10000	10310.4	0
5mYOX183	E	4C	10732.2	0	10594.3	10123.7	10000	10123.7	0
5mYOX183 + ParB183	E	4C	10535.1	0	10501.1	10268.7	10000	10268.7	0
5mYOX185	E	4C	10814.3	0	10726	10156.7	10000	10156.7	0
5mYOX185	E	4C	10736.7	0	10635.1	10150.5	10000	10150.5	0
5mYOX185	E	4C	10816	0	10719.4	10175.8	10000	10175.8	0
5mYOX185	E	4C	10773.5	0	10661.9	10158	10000	10158	0
5mYOX185 + ParB185	E	4C	9778.07	2640.16	9717.34	7405.5	10000	10045.7	26.2816
5mYOX185 + ParB185	E	4C	9808.35	2648.26	9728.42	7435.43	10000	10083.7	26.2628
5mYOX187	E	4C	10538.3	0	10562.5	10188.4	10000	10188.4	0
5mYOX187 + ParB187	E	4C	10659.8	49.5175	10448.9	10143	10000	10192.5	0.485823
5mYOX187 + ParB187	E	4C	10717.1	31.4503	10494.4	10157.8	10000	10189.2	0.308662
5mYOX187 + ParB187	E	4C	10702	29.993	10482.6	10155.2	10000	10185.2	0.294477
5mYOX187 + ParB187	E	4C	10643.6	36.6167	10408.5	10123.8	10000	10160.4	0.360385
5mYOX188	E	4C	10556.4	0	10546.7	10284.5	10000	10284.5	0
5mYOX188	E	4C	10906.7	0	10730.5	10208.1	10000	10208.1	0
5mYOX188	E	4C	11164.2	0	10586.3	11383.4	10000	11383.4	0
5mYOX188	E	4C	10663.7	0	10641.8	10299	10000	10299	0
5mYOX188 + ParB188	E	4C	10569.9	176.762	10472.9	9989.19	10000	10166	1.73876
5mYOX188 + ParB188	E	4C	10594.5	207.363	10507.3	9980.21	10000	10187.6	2.03545
5mYOX188 + ParB188	E	4C	10581.4	284.675	10428.4	9925.35	10000	10210	2.78819
5mYOX188 + ParB188	E	4C	10565.2	662.369	10461	9520.93	10000	10183.3	6.50447
5mYOX189	E	4C	10621.3	0	9963.01	10322.5	10000	10322.5	0
5mYOX189	E	4C	10657.4	0	10520.6	10318.2	10000	10318.2	0
5mYOX189 + ParB189	E	4C	10674.8	124.648	10465.4	10036	10000	10160.7	1.22677
5mYOX189 + ParB189	E	4C	10647.9	145.406	10511.2	10034.5	10000	10179.9	1.42836
5mYOX189 + ParB189	E	4C	10671.7	136.613	10504.8	10035.4	10000	10172	1.34303
5mYOX189 + ParB189	E	4C	10708.1	144.326	10459.4	10064.7	10000	10209	1.41371
5mYOX190 + ParB190***	E	NA	10674	0	10699	10222.6	10000	10222.6	0
5mYOX191	E	4C	10623.8	0	9996.64	10237.1	10000	10237.1	0
5mYOX191	E	4C	10480.9	0	10509.6	10190.7	10000	10190.7	0
5mYOX191	E	4C	10472.2	0	10494.1	10161	10000	10161	0
5mYOX191 + ParB191	E	4C	10535.7	244.552	10476.9	10103.8	10000	10348.3	2.36321
5mYOX191 + ParB191	E	4C	10577.7	231.889	10459.6	10096.8	10000	10328.7	2.24508
5mYOX191 + ParB191	E	4C	10555	226.791	10434.6	10115	10000	10341.8	2.19295
5mYOX191 + ParB191	E	4C	10672.8	153.392	10459.2	10052.8	10000	10206.2	1.50293
5mYOX195	E	4C	10641.8	85.4877	10492.3	10046.7	10000	10132.2	0.84372
5mYOX195	E	4C	10697.4	116.425	10574.3	10047.3	10000	10163.7	1.1455
5mYOX195	E	4C	10730.1	92.3156	10638.7	10107.4	10000	10199.7	0.905081
5mYOX195 + ParB195	E	4C	10654.3	471.155	10561	9772.09	10000	10243.2	4.59966
5mYOX195 + ParB195	E	4C	10660.9	323.27	10651.3	9925.07	10000	10248.3	3.15436
5mYOX195 + ParB195	E	4C	10634.1	392.678	10503.1	9791.24	10000	10183.9	3.85586
5mYOX195 + ParB195	E	4C	10648.6	240.865	10498.5	10002.5	10000	10243.3	2.35143
5mYOX196	E	NA	10328.5	0	10076.8	11137.8	10000	11137.8	0
5mYOX196 + ParB196_1 + ParB196_2	E	NA	10545.6	71.9783	10456.8	10219.3	10000	10291.3	0.69941
5mYOX197	E	4C	10548.7	30.9084	10360.6	11015.4	10000	11046.3	0.279808
5mYOX197	E	4C	10646.1	51.1319	10424.5	10267.8	10000	10319	0.495514
5mYOX197	E	4C	10684.2	40.8887	10079.8	11117.5	10000	11158.4	0.366439
5mYOX197 + ParB197	E	4C	10485.4	489.43	10407.7	9775.39	10000	10264.8	4.76803
5mYOX197 + ParB197	E	4C	11074.4	0	10462.5	10192	10000	10192	0
5mYOX198	E	4C	10605.4	0	10333.1	11463.5	10000	11463.5	0
5mYOX198	E	4C	10585.4	0	10361.4	11013.4	10000	11013.4	0
5mYOX198	E	4C	10705.5	0	10431.3	11556.9	10000	11556.9	0
5mYOX198 + ParB198	E	4C	10629.1	0	10658.1	10183.1	10000	10183.1	0
5mYOX198 + ParB198	E	4C	10663.8	0	10674.8	10191.4	10000	10191.4	0
5mYOX198 + ParB198	E	4C	10602.1	0	10623.8	10151.9	10000	10151.9	0
5mYOX198 + ParB198	E	4C	10586.8	24.0737	10609.2	10175.1	10000	10199.2	0.236036
5mYOX200	E	4C	10670.5	0	10382.2	11057.9	10000	11057.9	0
5mYOX200	E	4C	10632.3	0	10396.6	11420.1	10000	11420.1	0
5mYOX200	E	4C	10624.4	0	10331.3	11043.9	10000	11043.9	0
5mYOX200 + ParB200	E	4C	10391.7	0	10420.5	10249.7	10000	10249.7	0
5mYOX200 + ParB200	E	4C	10407.8	0	10407.7	10226.4	10000	10226.4	0
5mYOX200 + ParB200	E	4C	10381.5	0	10407	10195.7	10000	10195.7	0
5mYOX200 + ParB200	E	4C	10399.2	0	10409.2	10206.4	10000	10206.4	0
ParB168		control	10707.1	0	10523.9	10143.2	10000	10143.2	0
ParB168		control	10633.3	0	10449.9	10144.1	10000	10144.1	0
ParB168		control	10715.5	0	10546.9	10175.9	10000	10175.9	0
ParB168		control	10656.5	0	10516.4	10121.9	10000	10121.9	0
ParB175		control	10732.5	0	10572	10132.1	10000	10132.1	0
ParB175		control	10746	0	10593.8	10165.2	10000	10165.2	0
ParB175		control	10755.1	0	10625.1	10165.1	10000	10165.1	0
ParB175		control	10496.9	0	10476.2	10197.2	10000	10197.2	0
ParB176		control	10267.6	0	9770.87	10653.8	10000	10653.8	0
ParB176		control	10649.6	0	10474.3	10112.3	10000	10112.3	0
ParB176		control	10706.7	0	10549.9	10142.3	10000	10142.3	0
ParB177		control	10667.7	0	10539.8	10119.7	10000	10119.7	0
ParB177		control	10725.8	0	10540.3	10225.9	10000	10225.9	0
ParB177		control	10717.2	0	10523.7	10192.5	10000	10192.5	0
ParB177		control	10695.8	0	10571.1	10167.2	10000	10167.2	0
ParB182		control	10649	0	10502.6	10118.6	10000	10118.6	0
ParB185		control	13190.6	0	11181.5	12221.3	10000	12221.3	0
ParB185		control	12400.4	0	11078.9	11829.1	10000	11829.1	0
ParB185		control	10671.1	0	10426	10095.6	10000	10095.6	0
ParB185		control	12329.8	0	10880.9	11837.1	10000	11837.1	0
ParB188		control	10690.5	0	10522	10146.1	10000	10146.1	0
ParB188		control	10667.7	0	10535.4	10142.3	10000	10142.3	0
ParB189		control	10698	0	10548.2	10158.3	10000	10158.3	0
ParB189		control	10721.5	0	10587	10131.7	10000	10131.7	0
ParB191		control	10554.7	0	10409.2	10055.9	10000	10055.9	0
ParB191		control	10534.6	0	10342	9982.91	10000	9982.91	0
ParB191		control	10497.5	0	10326.9	9961.31	10000	9961.31	0
ParB191		control	10550.7	0	10368.6	9983.27	10000	9983.27	0
ParB195		control	10618.2	0	10442.9	10121.4	10000	10121.4	0
ParB195		control	10703.5	0	10564.4	10117.5	10000	10117.5	0
ParB195		control	10658.4	0	10516.8	10128.6	10000	10128.6	0
ParB196_1		control	10648.6	0	10479.9	9695.41	10000	9695.41	0
ParB196_2		control	10367.8	0	10238.3	10888.9	10000	10888.9	0
ParB196_2		control	10536.8	0	10421.1	11064.3	10000	11064.3	0
ParB197		control	10697.6	0	10559.9	10224.4	10000	10224.4	0
ParB197		control	10653.9	0	10448.5	10180.5	10000	10180.5	0
ParB197		control	10661.3	0	10547.2	10161.3	10000	10161.3	0
ParB197		control	10655.5	0	10525.3	10139.3	10000	10139.3	0
empty vector***			10649.6	0	10693.9	10203	10000	10203	0
empty vector***			10604.4	0	10639	10191.5	10000	10191.5	0
* The assembly of 5mYOX + ParB 172 and 179 were incorrect and thus not reported
** A cognate ParB was not identified for 5mYOX174 and 181 in the corresponding CDS
*** 5mYOX190 (no ParB) control had an incorrect assembly and thus not reported
****empty vector negative control, contains pET28a multicloning site inserted in place of 5mYOX or ParB gene
Please note that two ParB genes, ParB_1 and _2, were identified in contigs 166 and 196.
166: missing 5mYOX + ParB1; 5mYOX +ParB1+ParB2; and ParBs alone.
196: missing 5mYOX + ParB1; 5mYOX + ParB2; and ParBs alone
