## Supplementary material for "Discovery of T-dioxygenases in bacteriophages and identification of a subclass that is dependent on a regulator protein for oxidation": Table S3. Non-cognate 5mYOX-ParB in vivo activity data.

### Sheet: Sheet1
Table S3. Non-cognate 5mYOX-ParB in vivo activity data.
Protein	5mYOX Clade	Figure	C	5hmU	G	T	A	Sum of T species	% 5hmU
5mYOX168 + ParB168	E	4D	10654	224.398	10514.6	9946.45	10000	10170.8	2.20628
5mYOX168 + ParB168	E	4D	10670.7	227.742	10506.7	9940.26	10000	10168	2.23979
5mYOX168 + ParB175	E	4D	10684.7	20.7211	10506	10142.3	10000	10163	0.203888
5mYOX168 + ParB175	E	4D	10676.7	23.5337	10511.8	10141.7	10000	10165.2	0.231513
5mYOX168 + ParB176	E	4D	10663.4	127.882	10508.9	10036	10000	10163.8	1.25821
5mYOX168 + ParB176	E	4D	10698	103.07	10426.9	10110.4	10000	10213.5	1.00916
5mYOX168 + ParB176	E	4D	10682.5	0	10425.8	10005.3	10000	10005.3	0
5mYOX168 + ParB176	E	4D	10629.3	82.6864	10366.1	10022.3	10000	10105	0.818271
5mYOX168 + ParB176	E	4D	10561	118.024	10349	10027.9	10000	10145.9	1.16326
5mYOX168 + ParB177	E	4D	10660.5	20.2077	10490.8	10155.1	10000	10175.3	0.198596
5mYOX168 + ParB177	E	4D	10656.3	0	10486.1	10126.1	10000	10126.1	0
5mYOX168 + ParB177	E	4D	10661.5	26.9781	10498.4	10142.3	10000	10169.3	0.26529
5mYOX168 + ParB182	E	4D	10767.9	0	10446.5	10265.4	10000	10265.4	0
5mYOX168 + ParB182	E	4D	10585	0	10474.3	10250.9	10000	10250.9	0
5mYOX168 + ParB182	E	4D	10676.9	0	10495	10185.4	10000	10185.4	0
5mYOX168 + ParB185	E	4D	10517.1	0	10531.1	10199.9	10000	10199.9	0
5mYOX168 + ParB185	E	4D	10516	0	10528.9	10201.7	10000	10201.7	0
5mYOX168 + ParB185	E	4D	10539.1	0	10480.9	10201.3	10000	10201.3	0
5mYOX168 + ParB188	E	4D	10654.8	30.8766	10476.6	10128.2	10000	10159.1	0.303931
5mYOX168 + ParB188	E	4D	10653.9	26.1439	10485.7	10141.1	10000	10167.3	0.257138
5mYOX168 + ParB188	E	4D	10656.3	0	10447	10136.7	10000	10136.7	0
5mYOX168 + ParB189	E	4D	10578.6	0	10489.4	10171.6	10000	10171.6	0
5mYOX168 + ParB189	E	4D	10523.6	0	10458.7	10200	10000	10200	0
5mYOX168 + ParB191	E	4D	10480.4	0	10503.2	10201.1	10000	10201.1	0
5mYOX168 + ParB191	E	4D	10461.3	0	10474.8	10219.9	10000	10219.9	0
5mYOX168 + ParB191	E	4D	10461.9	0	10484.9	10223.2	10000	10223.2	0
5mYOX168 + ParB195	E	4D	10683.8	39.9932	10502.1	10130.8	10000	10170.8	0.393217
5mYOX168 + ParB195	E	4D	10690.4	42.0477	10515.8	10141.3	10000	10183.3	0.412908
5mYOX168 + ParB195	E	4D	10663.9	47.8124	10481.2	10110.4	10000	10158.2	0.470677
5mYOX168 + ParB195	E	4D	10564.8	0	10497.1	10269.5	10000	10269.5	0
5mYOX168 + ParB197	E	4D	10632.9	0	10531.6	10148.7	10000	10148.7	0
5mYOX168 + ParB197	E	4D	10514.7	0	10479.3	10169.9	10000	10169.9	0
5mYOX168 + ParB197	E	4D	10638.9	0	10473.8	10144.3	10000	10144.3	0
5mYOX175 + ParB168	E	4D	10692.3	0	10544.6	10145.5	10000	10145.5	0
5mYOX175 + ParB168	E	4D	10584.7	0	10533.9	10326.2	10000	10326.2	0
5mYOX175 + ParB168	E	4D	10688.5	0	10539.7	10159.7	10000	10159.7	0
5mYOX175 + ParB175	E	4D	10685.5	187.762	10518.8	9978.55	10000	10166.3	1.8469
5mYOX175 + ParB175	E	4D	10711.4	145.928	10555.5	10045.6	10000	10191.5	1.43185
5mYOX175 + ParB175	E	4D	10677.9	187.105	10527	10010.4	10000	10197.5	1.83482
5mYOX175 + ParB176	E	4D	10696.6	202.72	10515.8	10035.8	10000	10238.5	1.97999
5mYOX175 + ParB176	E	4D	10639.3	203.82	10437.6	10030.7	10000	10234.5	1.99149
5mYOX175 + ParB176	E	4D	10708.5	230.915	10536.1	9978.79	10000	10209.7	2.26172
5mYOX175 + ParB176	E	4D	10732.4	233.43	10538.6	10004	10000	10237.5	2.28016
5mYOX175 + ParB177	E	4D	10692.3	0	10518.2	10148.3	10000	10148.3	0
5mYOX175 + ParB177	E	4D	10695.4	0	10540.8	10154.5	10000	10154.5	0
5mYOX175 + ParB177	E	4D	10709	0	10537	10162	10000	10162	0
5mYOX175 + ParB177	E	4D	10669.2	0	10529.9	10160.4	10000	10160.4	0
5mYOX175 + ParB182	E	4D	10677	0	10470.5	10247.4	10000	10247.4	0
5mYOX175 + ParB182	E	4D	10650.1	0	10472.9	10142.1	10000	10142.1	0
5mYOX175 + ParB182	E	4D	10658	0	10483.9	10134.9	10000	10134.9	0
5mYOX175 + ParB182	E	4D	10700.3	0	10523.1	10171.9	10000	10171.9	0
5mYOX175 + ParB185	E	4D	10499.5	0	10518.7	10215.2	10000	10215.2	0
5mYOX175 + ParB185	E	4D	10519.8	0	10468	10245.7	10000	10245.7	0
5mYOX175 + ParB188	E	4D	10734.9	0	10505.1	10160	10000	10160	0
5mYOX175 + ParB188	E	4D	10753.8	0	10551.6	10188.8	10000	10188.8	0
5mYOX175 + ParB188	E	4D	10797.3	16.0357	10527.3	10227.5	10000	10243.5	0.156545
5mYOX175 + ParB189	E	4D	10448.3	0	10346.7	10349	10000	10349	0
5mYOX175 + ParB189	E	4D	10777	0	10491.5	10226.1	10000	10226.1	0
5mYOX175 + ParB189	E	4D	10567.9	0	10502.4	10173.6	10000	10173.6	0
5mYOX175 + ParB189	E	4D	10515.4	0	10430.5	10150.3	10000	10150.3	0
5mYOX175 + ParB191	E	4D	10746.6	0	10604.1	10709.5	10000	10709.5	0
5mYOX175 + ParB191	E	4D	10605.3	0	10618.5	10745.3	10000	10745.3	0
5mYOX175 + ParB191	E	4D	10553.5	0	10007.8	10266.7	10000	10266.7	0
5mYOX175 + ParB195	E	4D	10686.8	31.4356	10512.7	10113.2	10000	10144.6	0.309874
5mYOX175 + ParB195	E	4D	10718.8	37.5014	10550.9	10137.9	10000	10175.4	0.368548
5mYOX175 + ParB197	E	4D	10569.3	0	10507.4	10137.9	10000	10137.9	0
5mYOX175 + ParB197	E	4D	10567.7	0	10532.4	10203.9	10000	10203.9	0
5mYOX175 + ParB197	E	4D	10733.8	0	10549.1	10208.1	10000	10208.1	0
5mYOX175 + ParB197	E	4D	10730.1	0	10544.7	10165.2	10000	10165.2	0
5mYOX176 + ParB168	E	4D	10664.2	32.0768	10513.7	10127.9	10000	10160	0.315716
5mYOX176 + ParB168	E	4D	10663.9	30.0985	10517.5	10121	10000	10151.1	0.296505
5mYOX176 + ParB168	E	4D	10660.3	34.1524	10500.4	10129	10000	10163.2	0.336041
5mYOX176 + ParB168	E	4D	10662.6	37.0746	10513.3	10119.5	10000	10156.6	0.36503
5mYOX176 + ParB175	E	4D	10649.6	59.603	10489.5	10106.6	10000	10166.2	0.586287
5mYOX176 + ParB175	E	4D	10662.2	68.2995	10510.3	10096	10000	10164.3	0.671952
5mYOX176 + ParB175	E	4D	10681.2	59.2999	10556.9	10124.4	10000	10183.7	0.5823
5mYOX176 + ParB176	E	4D	10614.2	3680.47	10313.9	6742.31	10000	10422.8	35.3118
5mYOX176 + ParB176	E	4D	10622.2	3744.26	10368.6	7015.78	10000	10760	34.7978
5mYOX176 + ParB176	E	4D	10578.3	3700.95	10438.2	6732.82	10000	10433.8	35.4709
5mYOX176 + ParB176	E	4D	10721.2	3667.11	10256	7160.15	10000	10827.3	33.8692
5mYOX176 + ParB177	E	4D	10668.6	61.3327	10506.1	10160.9	10000	10222.3	0.599991
5mYOX176 + ParB177	E	4D	10657.9	51.4866	10504.9	10122.7	10000	10174.2	0.50605
5mYOX176 + ParB177	E	4D	10646.4	52.5589	10485.6	10113.6	10000	10166.2	0.516997
5mYOX176 + ParB182	E	4D	10677.7	0	10509.5	10232.2	10000	10232.2	0
5mYOX176 + ParB182	E	4D	10519.5	0	10464.2	10319.3	10000	10319.3	0
5mYOX176 + ParB182	E	4D	10712.3	0	10444.8	10225.8	10000	10225.8	0
5mYOX176 + ParB185	E	4D	10476.6	437.52	10492.4	9815.87	10000	10253.4	4.26707
5mYOX176 + ParB185	E	4D	10484.7	942.134	10510.5	9305.85	10000	10248	9.19336
5mYOX176 + ParB185	E	4D	10485.5	440.314	10507.5	9829.22	10000	10269.5	4.28757
5mYOX176 + ParB188	E	4D	10661.7	84.0342	10495.2	10092.3	10000	10176.3	0.825784
5mYOX176 + ParB188	E	4D	10650.2	104.217	10406.9	10190.2	10000	10294.4	1.01236
5mYOX176 + ParB188	E	4D	10660.2	70.1404	10476.1	10089.1	10000	10159.2	0.69041
5mYOX176 + ParB188	E	4D	10621.3	78.5687	10442.5	10064.6	10000	10143.2	0.774598
5mYOX176 + ParB189	E	4D	10649.4	33.8717	10477.4	10133.1	10000	10166.9	0.333155
5mYOX176 + ParB189	E	4D	10449	0	10350.1	10257.9	10000	10257.9	0
5mYOX176 + ParB189	E	4D	10439.4	0	10379.2	10384.9	10000	10384.9	0
5mYOX176 + ParB189	E	4D	10520.5	0	10467.4	10208.6	10000	10208.6	0
5mYOX176 + ParB191	E	4D	10509.5	0	10423.1	10200.1	10000	10200.1	0
5mYOX176 + ParB191	E	4D	10540.5	0	10491.7	10303.5	10000	10303.5	0
5mYOX176 + ParB191	E	4D	10671.1	0	10486.6	10192.5	10000	10192.5	0
5mYOX176 + ParB195	E	4D	10661.3	90.0763	10474.9	10080.1	10000	10170.2	0.885691
5mYOX176 + ParB195	E	4D	10652.7	86.613	10465.1	10046.2	10000	10132.8	0.854776
5mYOX176 + ParB195	E	4D	10642.3	85.1011	10470.2	10058.4	10000	10143.5	0.838968
5mYOX176 + ParB197	E	4D	10539.8	0	10464.5	10144.9	10000	10144.9	0
5mYOX176 + ParB197	E	4D	10497.1	0	10472.8	10194.8	10000	10194.8	0
5mYOX176 + ParB197	E	4D	10485.5	0	10408.1	10276.2	10000	10276.2	0
5mYOX177 + ParB168	E	4D	10632.8	0	10480.7	10133.1	10000	10133.1	0
5mYOX177 + ParB168	E	4D	10655.5	0	10497.3	10155.8	10000	10155.8	0
5mYOX177 + ParB168	E	4D	10642.9	0	10500.6	10141	10000	10141	0
5mYOX177 + ParB168	E	4D	10641.8	0	10481	10143.6	10000	10143.6	0
5mYOX177 + ParB175	E	4D	10646.5	13.4868	10471.6	10145.1	10000	10158.6	0.132763
5mYOX177 + ParB175	E	4D	10628.7	0	10473.3	10130.4	10000	10130.4	0
5mYOX177 + ParB175	E	4D	10570.1	0	10282	10449.1	10000	10449.1	0
5mYOX177 + ParB175	E	4D	10637.9	0	10463.7	10152.9	10000	10152.9	0
5mYOX177 + ParB176	E	4D	10637.1	75.4885	10437.5	10089	10000	10164.5	0.742669
5mYOX177 + ParB176	E	4D	10641.5	119.905	10474.9	10077.2	10000	10197.1	1.17587
5mYOX177 + ParB176	E	4D	10659	105.048	10487.3	10073.2	10000	10178.2	1.03208
5mYOX177 + ParB176	E	4D	10728.1	60.8938	10497.3	10183.7	10000	10244.6	0.5944
5mYOX177 + ParB177	E	4D	10629	696.672	10471.6	9502.47	10000	10199.1	6.83069
5mYOX177 + ParB177	E	4D	10625.8	957.591	10459.1	9254.46	10000	10212.1	9.37707
5mYOX177 + ParB177	E	4D	10631.1	908.495	10455.6	9299.88	10000	10208.4	8.89951
5mYOX177 + ParB177	E	4D	10600.5	912.715	10447.7	9280.35	10000	10193.1	8.95428
5mYOX177 + ParB182	E	4D	10697.8	0	10516.6	10176.1	10000	10176.1	0
5mYOX177 + ParB182	E	4D	10640.9	0	10452.5	10139.9	10000	10139.9	0
5mYOX177 + ParB182	E	4D	10680.7	0	10488.7	10181.8	10000	10181.8	0
5mYOX177 + ParB185	E	4D	10455.5	0	10470.6	10202.1	10000	10202.1	0
5mYOX177 + ParB185	E	4D	10425.6	629.843	10477.8	9649.68	10000	10279.5	6.12716
5mYOX177 + ParB185	E	4D	10470.2	0	10481.5	10199.8	10000	10199.8	0
5mYOX177 + ParB185	E	4D	10421.1	418.059	10463.6	9821.41	10000	10239.5	4.08282
5mYOX177 + ParB188	E	4D	10599.9	308.649	10369	9806.66	10000	10115.3	3.0513
5mYOX177 + ParB188	E	4D	10731.2	0	10303.5	10047.2	10000	10047.2	0
5mYOX177 + ParB188	E	4D	10631.8	410.168	10383	9753.22	10000	10163.4	4.03574
5mYOX177 + ParB188	E	4D	10646.4	539.678	10384.1	9634.34	10000	10174	5.30447
5mYOX177 + ParB189	E	4D	10478	0	10415.3	10148.4	10000	10148.4	0
5mYOX177 + ParB189	E	4D	10675.9	43.1884	10458.2	10169.2	10000	10212.4	0.422901
5mYOX177 + ParB189	E	4D	10520.7	0	9946.06	10380.2	10000	10380.2	0
5mYOX177 + ParB189	E	4D	10508.3	0	10426.4	10183.7	10000	10183.7	0
5mYOX177 + ParB191	E	4D	10464.9	0	10110.9	10307.1	10000	10307.1	0
5mYOX177 + ParB191	E	4D	10615.5	0	10568.5	10639.5	10000	10639.5	0
5mYOX177 + ParB191	E	4D	10684.2	0	10502.5	10627.1	10000	10627.1	0
5mYOX177 + ParB191	E	4D	10600.3	0	10500.6	10446.3	10000	10446.3	0
5mYOX177 + ParB191	E	4D	10572.1	0	10475.5	10198.5	10000	10198.5	0
5mYOX177 + ParB191	E	4D	10559.8	0	10031.8	10760.6	10000	10760.6	0
5mYOX177 + ParB195	E	4D	10606.3	111.726	10423.7	10024.5	10000	10136.3	1.10224
5mYOX177 + ParB195	E	4D	10426.1	0	10369.6	10364.7	10000	10364.7	0
5mYOX177 + ParB195	E	4D	10595.4	117.109	10425.2	10031.1	10000	10148.2	1.15399
5mYOX177 + ParB195	E	4D	10754.4	112.082	10436.6	10191.3	10000	10303.4	1.08781
5mYOX177 + ParB197	E	4D	10459.6	0	10409.2	10201.4	10000	10201.4	0
5mYOX177 + ParB197	E	4D	10617.6	0	10419.7	10168.2	10000	10168.2	0
5mYOX177 + ParB197	E	4D	10608.3	0	10374.3	10143.5	10000	10143.5	0
5mYOX177 + ParB197	E	4D	10598.5	0	10418.7	10180.7	10000	10180.7	0
5mYOX182 + ParB168	E	4D	10661.3	0	10499.7	10158.7	10000	10158.7	0
5mYOX182 + ParB168	E	4D	10677.5	0	10533.1	10183.8	10000	10183.8	0
5mYOX182 + ParB168	E	4D	10653.2	0	10494.3	10170.5	10000	10170.5	0
5mYOX182 + ParB168	E	4D	10705.4	0	10504.9	10178.7	10000	10178.7	0
5mYOX182 + ParB175	E	4D	10660.6	0	10496	10154.4	10000	10154.4	0
5mYOX182 + ParB175	E	4D	10656.7	0	10505.4	10152	10000	10152	0
5mYOX182 + ParB175	E	4D	10642.2	0	10489.3	10141	10000	10141	0
5mYOX182 + ParB175	E	4D	10658.7	0	10496.5	10152.6	10000	10152.6	0
5mYOX182 + ParB176	E	4D	10683.6	2420.93	10483.1	7314.36	10000	9735.29	24.8676
5mYOX182 + ParB176	E	4D	10542.4	2535.08	10377.3	7541.21	10000	10076.3	25.1589
5mYOX182 + ParB176	E	4D	10507.3	2366.19	10258.9	7807.64	10000	10173.8	23.2576
5mYOX182 + ParB176	E	4D	10590.8	2392.62	10490.2	7461.08	10000	9853.7	24.2815
5mYOX182 + ParB177	E	4D	10662.8	0	10498.4	10184.8	10000	10184.8	0
5mYOX182 + ParB177	E	4D	10652.3	0	10498	10172.6	10000	10172.6	0
5mYOX182 + ParB177	E	4D	10660.6	0	10499.3	10149.5	10000	10149.5	0
5mYOX182 + ParB182	E	4D	10817.6	133.064	10499.2	10207.8	10000	10340.8	1.28678
5mYOX182 + ParB182	E	4D	10790.3	81.3677	10525	10196.5	10000	10277.9	0.791677
5mYOX182 + ParB182	E	4D	10681.1	72.1995	10485.4	10085.4	10000	10157.6	0.710791
5mYOX182 + ParB182	E	4D	10530	119.593	10461.8	10190	10000	10309.6	1.16002
5mYOX182 + ParB185	E	4D	10436.1	599.599	10454.9	9646.11	10000	10245.7	5.8522
5mYOX182 + ParB185	E	4D	10449	437.998	10484.5	9789.72	10000	10227.7	4.28246
5mYOX182 + ParB185	E	4D	10457.4	174.219	10482.9	10050.1	10000	10224.4	1.70396
5mYOX182 + ParB188	E	4D	10648	0	10410.3	10205.4	10000	10205.4	0
5mYOX182 + ParB188	E	4D	10641.1	0	10447.6	10177.6	10000	10177.6	0
5mYOX182 + ParB188	E	4D	10501.2	0	10428.7	10253.2	10000	10253.2	0
5mYOX182 + ParB189	E	4D	10635.6	89.4604	10429.8	10077.6	10000	10167.1	0.879903
5mYOX182 + ParB189	E	4D	10363.4	0	10004.2	10256	10000	10256	0
5mYOX182 + ParB189	E	4D	10864.7	0	10507.4	11160.2	10000	11160.2	0
5mYOX182 + ParB189	E	4D	10476.8	0	10243.3	10476.9	10000	10476.9	0
5mYOX182 + ParB191	E	4D	10549.5	370.993	10477.9	10492.5	10000	10863.5	3.41505
5mYOX182 + ParB191	E	4D	10409.1	0	10419.6	10424.3	10000	10424.3	0
5mYOX182 + ParB191	E	4D	10513	0	10368.5	10607.9	10000	10607.9	0
5mYOX182 + ParB191	E	4D	10562.5	0	10499.6	10273.4	10000	10273.4	0
5mYOX182 + ParB191	E	4D	10576.1	0	10557.5	10510.1	10000	10510.1	0
5mYOX182 + ParB191	E	4D	10496.2	0	10389.1	10781.8	10000	10781.8	0
5mYOX182 + ParB191	E	4D	10429.7	0	10515.8	10430.3	10000	10430.3	0
5mYOX182 + ParB191	E	4D	10642	0	10467.3	10159	10000	10159	0
5mYOX182 + ParB195	E	4D	10638.3	97.7826	10468.7	10079.9	10000	10177.6	0.960758
5mYOX182 + ParB195	E	4D	10696.8	113.571	10447.1	10168.5	10000	10282	1.10456
5mYOX182 + ParB195	E	4D	10625.2	98.314	10458.3	10071.2	10000	10169.6	0.966749
5mYOX182 + ParB195	E	4D	10637	104.158	10478.9	10111.3	10000	10215.5	1.01961
5mYOX182 + ParB197	E	4D	10457	0	10375.2	10263.8	10000	10263.8	0
5mYOX182 + ParB197	E	4D	10469.8	0	10485	10240	10000	10240	0
5mYOX182 + ParB197	E	4D	10706.5	0	10432.3	10352.4	10000	10352.4	0
5mYOX182 + ParB197	E	4D	10547.8	0	10582	10584.9	10000	10584.9	0
5mYOX185 + ParB168	E	4D	10647	0	10489.5	10105.3	10000	10105.3	0
5mYOX185 + ParB168	E	4D	10668.8	0	10516.5	10151	10000	10151	0
5mYOX185 + ParB168	E	4D	10661	0	10499.8	10139.8	10000	10139.8	0
5mYOX185 + ParB175	E	4D	10654.1	0	10489.5	10154.5	10000	10154.5	0
5mYOX185 + ParB175	E	4D	10658.6	0	10504.3	10139.6	10000	10139.6	0
5mYOX185 + ParB175	E	4D	10676.7	0	10544.3	10183.9	10000	10183.9	0
5mYOX185 + ParB176	E	4D	10617.7	51.1709	10443	10096.3	10000	10147.5	0.504273
5mYOX185 + ParB176	E	4D	10672.1	58.644	10504	10156.4	10000	10215	0.574095
5mYOX185 + ParB176	E	4D	10671	67.0255	10470.5	10153.7	10000	10220.7	0.655783
5mYOX185 + ParB176	E	4D	10812.2	161.046	10493.4	10489.2	10000	10650.3	1.51213
5mYOX185 + ParB177	E	4D	10657.1	0	10503.1	10163.8	10000	10163.8	0
5mYOX185 + ParB177	E	4D	10664.8	0	10499.3	10175.2	10000	10175.2	0
5mYOX185 + ParB177	E	4D	10648.3	0	10484.3	10173	10000	10173	0
5mYOX185 + ParB177	E	4D	10634.4	0	10487.2	10156.6	10000	10156.6	0
5mYOX185 + ParB182	E	4D	10482.2	0	10470.9	10268.1	10000	10268.1	0
5mYOX185 + ParB182	E	4D	10639.1	0	10459.3	10138.2	10000	10138.2	0
5mYOX185 + ParB182	E	4D	11133.7	0	10038.9	12720	10000	12720	0
5mYOX185 + ParB185	E	4D	9778.07	2640.16	9717.34	7405.5	10000	10045.7	26.2816
5mYOX185 + ParB185	E	4D	9808.35	2648.26	9728.42	7435.43	10000	10083.7	26.2628
5mYOX185 + ParB188	E	4D	10616.3	0	10465.8	10112.9	10000	10112.9	0
5mYOX185 + ParB188	E	4D	10597.1	0	10541	10581.1	10000	10581.1	0
5mYOX185 + ParB188	E	4D	10856.1	0	10500.3	10407.1	10000	10407.1	0
5mYOX185 + ParB189	E	4D	10485.7	0	10473.2	10179.6	10000	10179.6	0
5mYOX185 + ParB189	E	4D	10722	0	10500.4	10241.3	10000	10241.3	0
5mYOX185 + ParB189	E	4D	10559.1	0	10488.6	10203.5	10000	10203.5	0
5mYOX185 + ParB189	E	4D	10690.8	0	10502.6	10156.4	10000	10156.4	0
5mYOX185 + ParB191	E	4D	10460.3	0	10484.1	10193	10000	10193	0
5mYOX185 + ParB191	E	4D	10499	0	10516.5	10222	10000	10222	0
5mYOX185 + ParB191	E	4D	10503.3	0	10495.6	10218.6	10000	10218.6	0
5mYOX185 + ParB195	E	4D	10513.6	0	10450.2	10175.6	10000	10175.6	0
5mYOX185 + ParB195	E	4D	10670.1	0	10494.7	10161.7	10000	10161.7	0
5mYOX185 + ParB195	E	4D	10677.3	0	10493.3	10161.9	10000	10161.9	0
5mYOX185 + ParB195	E	4D	10730.8	18.2525	10463.9	10248.4	10000	10266.6	0.177785
5mYOX185 + ParB197	E	4D	10494.9	0	10432.3	10247.9	10000	10247.9	0
5mYOX185 + ParB197	E	4D	10515.6	0	10469.7	10141.6	10000	10141.6	0
5mYOX185 + ParB197	E	4D	10492	0	10414.6	10216.5	10000	10216.5	0
5mYOX188 + ParB168	E	4D	10648.8	0	10497.7	10145.4	10000	10145.4	0
5mYOX188 + ParB168	E	4D	10655.4	0	10488.5	10154.8	10000	10154.8	0
5mYOX188 + ParB168	E	4D	10658.1	0	10495.8	10134.8	10000	10134.8	0
5mYOX188 + ParB168	E	4D	10651.9	0	10487.8	10151.2	10000	10151.2	0
5mYOX188 + ParB175	E	4D	10621.3	0	10450.8	10150.5	10000	10150.5	0
5mYOX188 + ParB175	E	4D	10641.2	0	10486.7	10153.2	10000	10153.2	0
5mYOX188 + ParB175	E	4D	10642.8	11.4716	10484.4	10146.4	10000	10157.9	0.112933
5mYOX188 + ParB175	E	4D	10635.6	0	10477.7	10142.2	10000	10142.2	0
5mYOX188 + ParB176	E	4D	10611	402.195	10428.6	9767.6	10000	10169.8	3.9548
5mYOX188 + ParB176	E	4D	10643.7	408.826	10470.7	9788.63	10000	10197.5	4.0091
5mYOX188 + ParB176	E	4D	10646.8	409.405	10464.3	9791.47	10000	10200.9	4.01343
5mYOX188 + ParB176	E	4D	10625.7	403.701	10470.2	9800.23	10000	10203.9	3.95633
5mYOX188 + ParB177	E	4D	10624.6	31.506	10453.9	10143.4	10000	10174.9	0.309645
5mYOX188 + ParB177	E	4D	10586.6	0	10411.6	10213.7	10000	10213.7	0
5mYOX188 + ParB177	E	4D	10620.5	26.0784	10466.3	10143.9	10000	10169.9	0.256427
5mYOX188 + ParB177	E	4D	10640.2	31.0457	10493	10160.6	10000	10191.6	0.30462
5mYOX188 + ParB182	E	4D	10560.4	0	10418.8	10210.4	10000	10210.4	0
5mYOX188 + ParB182	E	4D	10688.8	0	10485.2	10167.3	10000	10167.3	0
5mYOX188 + ParB182	E	4D	10644.9	0	10473.3	10128.3	10000	10128.3	0
5mYOX188 + ParB182	E	4D	10494.1	0	10411.6	10744.3	10000	10744.3	0
5mYOX188 + ParB185	E	4D	10480.9	0	10429.9	10247.4	10000	10247.4	0
5mYOX188 + ParB185	E	4D	10474.8	0	10481.6	10219.9	10000	10219.9	0
5mYOX188 + ParB185	E	4D	10492.1	0	10493.4	10208.2	10000	10208.2	0
5mYOX188 + ParB185	E	4D	10455.2	0	10479.5	10183.1	10000	10183.1	0
5mYOX188 + ParB188	E	4D	10617.2	787.021	10443	9385.48	10000	10172.5	7.73675
5mYOX188 + ParB188	E	4D	10409.8	859.173	10351.3	9486.97	10000	10346.1	8.30429
5mYOX188 + ParB188	E	4D	10516	725.648	10464.5	9632.23	10000	10357.9	7.00576
5mYOX188 + ParB189	E	4D	10660.5	0	10428.3	10173	10000	10173	0
5mYOX188 + ParB189	E	4D	10703.5	0	10464.8	10204.9	10000	10204.9	0
5mYOX188 + ParB189	E	4D	10505.4	0	10433	10128.6	10000	10128.6	0
5mYOX188 + ParB189	E	4D	10549.9	0	10454.1	10196	10000	10196	0
5mYOX188 + ParB191	E	4D	10654.8	0	10632.2	10743.7	10000	10743.7	0
5mYOX188 + ParB191	E	4D	10462.7	0	10097.7	10879.9	10000	10879.9	0
5mYOX188 + ParB191	E	4D	10739.5	0	10145.8	10978.7	10000	10978.7	0
5mYOX188 + ParB191	E	4D	10504.7	0	10434.4	10354.1	10000	10354.1	0
5mYOX188 + ParB195	E	4D	10656.8	0	10442.2	10222.1	10000	10222.1	0
5mYOX188 + ParB195	E	4D	10640.1	24.1201	10465.1	10144.5	10000	10168.7	0.237201
5mYOX188 + ParB195	E	4D	10644.2	26.1185	10459.8	10137.8	10000	10164	0.256971
5mYOX188 + ParB195	E	4D	10613.9	28.5546	10440.3	10118.9	10000	10147.4	0.281398
5mYOX188 + ParB197	E	4D	10470.3	0	10394.8	10169.3	10000	10169.3	0
5mYOX188 + ParB197	E	4D	10457.4	0	10394.9	10217.5	10000	10217.5	0
5mYOX188 + ParB197	E	4D	10607.2	0	10460.8	10206.3	10000	10206.3	0
5mYOX188 + ParB197	E	4D	10683.3	0	10394.1	10254.4	10000	10254.4	0
5mYOX189 + ParB168	E	4D	10646.2	0	10496.5	10123.1	10000	10123.1	0
5mYOX189 + ParB168	E	4D	10685.2	0	10521.3	10165.4	10000	10165.4	0
5mYOX189 + ParB175	E	4D	10666.8	0	10522.6	10153.3	10000	10153.3	0
5mYOX189 + ParB175	E	4D	10653.4	9.44494	10491	10151.4	10000	10160.8	0.0929543
5mYOX189 + ParB175	E	4D	10665.6	0	10528.8	10158.7	10000	10158.7	0
5mYOX189 + ParB175	E	4D	10640.6	0	10492.2	10137.1	10000	10137.1	0
5mYOX189 + ParB176	E	4D	10653.5	196.73	10502.5	10048.4	10000	10245.1	1.92023
5mYOX189 + ParB176	E	4D	10663.2	137.317	10497.6	10037.5	10000	10174.8	1.34957
5mYOX189 + ParB176	E	4D	10656.3	137.139	10476.6	10037.4	10000	10174.6	1.34786
5mYOX189 + ParB176	E	4D	10725.8	195.534	10486.3	10041.5	10000	10237	1.91007
5mYOX189 + ParB177	E	4D	10668.5	0	10499.1	10188.4	10000	10188.4	0
5mYOX189 + ParB177	E	4D	10661.8	0	10484.2	10175.3	10000	10175.3	0
5mYOX189 + ParB177	E	4D	10680.8	19.3457	10475.4	10194.4	10000	10213.8	0.189408
5mYOX189 + ParB177	E	4D	10634.5	0	10482.9	10158	10000	10158	0
5mYOX189 + ParB182	E	4D	10571.1	0	10474.5	10251.1	10000	10251.1	0
5mYOX189 + ParB182	E	4D	10668.9	0	10476.2	10144.8	10000	10144.8	0
5mYOX189 + ParB182	E	4D	10388.1	0	10379.4	10443.1	10000	10443.1	0
5mYOX189 + ParB182	E	4D	10646.2	0	10469	10149.2	10000	10149.2	0
5mYOX189 + ParB185	E	4D	10480.5	0	10493.1	10206.8	10000	10206.8	0
5mYOX189 + ParB185	E	4D	10461.6	22.6659	10477.2	10182	10000	10204.6	0.222114
5mYOX189 + ParB185	E	4D	10503.3	0	10512.4	10225.2	10000	10225.2	0
5mYOX189 + ParB185	E	4D	10498.1	0	10543.3	10173.8	10000	10173.8	0
5mYOX189 + ParB188	E	4D	10615.9	24.0022	10460.5	10144.5	10000	10168.5	0.236045
5mYOX189 + ParB188	E	4D	10472.2	0	10415.5	10264.4	10000	10264.4	0
5mYOX189 + ParB188	E	4D	11075.5	25.6771	10610.8	10414.6	10000	10440.3	0.245943
5mYOX189 + ParB189	E	4D	10674.8	124.648	10465.4	10036	10000	10160.7	1.22677
5mYOX189 + ParB189	E	4D	10647.9	145.406	10511.2	10034.5	10000	10179.9	1.42836
5mYOX189 + ParB189	E	4D	10671.7	136.613	10504.8	10035.4	10000	10172	1.34303
5mYOX189 + ParB189	E	4D	10708.1	144.326	10459.4	10064.7	10000	10209	1.41371
5mYOX189 + ParB191	E	4D	10620.1	0	10540.6	10336.6	10000	10336.6	0
5mYOX189 + ParB191	E	4D	10505.5	0	10502.2	10420.4	10000	10420.4	0
5mYOX189 + ParB191	E	4D	10530.1	0	10434.1	10334.2	10000	10334.2	0
5mYOX189 + ParB191	E	4D	10566.1	0	10470.6	10220.2	10000	10220.2	0
5mYOX189 + ParB195	E	4D	10690.7	22.8482	10521.3	10158.8	10000	10181.7	0.224405
5mYOX189 + ParB195	E	4D	10673.7	21.543	10512.2	10146.5	10000	10168	0.211869
5mYOX189 + ParB195	E	4D	10644.6	21.8514	10475.2	10134.5	10000	10156.4	0.21515
5mYOX189 + ParB195	E	4D	10635.5	24.8216	10457.8	10151.8	10000	10176.7	0.243907
5mYOX189 + ParB197	E	4D	10468.8	0	10425	10175.7	10000	10175.7	0
5mYOX189 + ParB197	E	4D	10649.5	0	10452.2	10165.6	10000	10165.6	0
5mYOX189 + ParB197	E	4D	10466.1	0	10419.6	10137.7	10000	10137.7	0
5mYOX189 + ParB197	E	4D	10510.2	0	10406	10237.3	10000	10237.3	0
5mYOX191 + ParB168	E	4D	10626.1	13.9676	10466.4	10144.1	10000	10158.1	0.137503
5mYOX191 + ParB168	E	4D	10608.7	0	10472.1	10139	10000	10139	0
5mYOX191 + ParB168	E	4D	10697.3	0	10475.1	10179.8	10000	10179.8	0
5mYOX191 + ParB168	E	4D	10629.1	0	10471.8	10131.4	10000	10131.4	0
5mYOX191 + ParB175	E	4D	10643.8	29.3801	10497.3	10150.6	10000	10180	0.288606
5mYOX191 + ParB175	E	4D	10669.1	0	10503.6	10140.2	10000	10140.2	0
5mYOX191 + ParB175	E	4D	10637.5	21.867	10479.6	10122.1	10000	10143.9	0.215567
5mYOX191 + ParB175	E	4D	10651.9	24.8596	10498.5	10129.8	10000	10154.7	0.24481
5mYOX191 + ParB176	E	4D	10659.5	227.782	10469.3	9958.07	10000	10185.9	2.23626
5mYOX191 + ParB176	E	4D	10663.4	269.394	10475.8	9906.31	10000	10175.7	2.64742
5mYOX191 + ParB176	E	4D	10669	278.981	10506.2	9994.24	10000	10273.2	2.71561
5mYOX191 + ParB176	E	4D	10598.7	325.913	10333.9	10187.9	10000	10513.8	3.09986
5mYOX191 + ParB177	E	4D	10744.5	33.7252	10468.1	10240.1	10000	10273.8	0.328264
5mYOX191 + ParB177	E	4D	10626	25.7179	10443.5	10132.6	10000	10158.3	0.253171
5mYOX191 + ParB177	E	4D	10660.6	32.1834	10482.9	10159.4	10000	10191.5	0.315786
5mYOX191 + ParB177	E	4D	10663.9	17.1826	10439	10162	10000	10179.2	0.168801
5mYOX191 + ParB182	E	4D	10741.8	25.825	10513.3	10254.1	10000	10279.9	0.251218
5mYOX191 + ParB182	E	4D	10706.1	0	10422.9	10247.9	10000	10247.9	0
5mYOX191 + ParB182	E	4D	10672.5	0	10494.2	10164.7	10000	10164.7	0
5mYOX191 + ParB182	E	4D	10645.2	0	10423.7	10155.7	10000	10155.7	0
5mYOX191 + ParB185	E	4D	10452.1	0	10485.2	10242.1	10000	10242.1	0
5mYOX191 + ParB185	E	4D	10456.9	0	10474.6	10203.3	10000	10203.3	0
5mYOX191 + ParB188	E	4D	10620.4	200.384	10446.4	9980.7	10000	10181.1	1.9682
5mYOX191 + ParB188	E	4D	10620.1	214.642	10440.9	9965.85	10000	10180.5	2.10836
5mYOX191 + ParB188	E	4D	10427.6	276.137	10406.2	10049.6	10000	10325.8	2.67425
5mYOX191 + ParB188	E	4D	10611.8	208.662	10431	10026.4	10000	10235.1	2.0387
5mYOX191 + ParB189	E	4D	10664.9	23.6338	10393.6	10180.5	10000	10204.1	0.23161
5mYOX191 + ParB189	E	4D	10474.3	0	10389.1	10265.5	10000	10265.5	0
5mYOX191 + ParB189	E	4D	10488.8	0	10384.9	10225.4	10000	10225.4	0
5mYOX191 + ParB189	E	4D	10523.7	0	10403.7	10235.7	10000	10235.7	0
5mYOX191 + ParB191	E	4D	10535.7	244.552	10476.9	10103.8	10000	10348.3	2.36321
5mYOX191 + ParB191	E	4D	10577.7	231.889	10459.6	10096.8	10000	10328.7	2.24508
5mYOX191 + ParB191	E	4D	10555	226.791	10434.6	10115	10000	10341.8	2.19295
5mYOX191 + ParB191	E	4D	10672.8	153.392	10459.2	10052.8	10000	10206.2	1.50293
5mYOX191 + ParB195	E	4D	10640.4	88.011	10457.3	10087.1	10000	10175.2	0.864959
5mYOX191 + ParB195	E	4D	10642.3	94.6824	10473.3	10121.9	10000	10216.5	0.926757
5mYOX191 + ParB195	E	4D	10647.5	97.8323	10481.2	10101.2	10000	10199	0.959236
5mYOX191 + ParB195	E	4D	10612.1	108.592	10446.9	10077	10000	10185.5	1.06614
5mYOX191 + ParB197	E	4D	10469.2	0	10388.4	10158.9	10000	10158.9	0
5mYOX191 + ParB197	E	4D	10497.1	0	10417	10164.4	10000	10164.4	0
5mYOX191 + ParB197	E	4D	10750.3	0	10374.5	10891.4	10000	10891.4	0
5mYOX191 + ParB197	E	4D	10791.1	0	10475.8	11044.1	10000	11044.1	0
5mYOX195 + ParB168	E	4D	10675.4	87.9095	10516.7	10073.3	10000	10161.2	0.865148
5mYOX195 + ParB168	E	4D	10663.7	86.6115	10498.6	10070.5	10000	10157.1	0.852718
5mYOX195 + ParB168	E	4D	10678.7	86.7467	10524.1	10091.2	10000	10178	0.8523
5mYOX195 + ParB168	E	4D	10689	81.7015	10504.3	10103.9	10000	10185.6	0.802131
5mYOX195 + ParB175	E	4D	10678.5	179.503	10534.8	10009.5	10000	10189	1.76173
5mYOX195 + ParB175	E	4D	10652.8	168.322	10482.6	10006.7	10000	10175	1.65427
5mYOX195 + ParB175	E	4D	10656.5	168.95	10503.5	9997.28	10000	10166.2	1.66188
5mYOX195 + ParB175	E	4D	10626.3	165.571	10463.6	9972.16	10000	10137.7	1.63322
5mYOX195 + ParB176	E	4D	10553.4	1605.6	10365.9	9193.9	10000	10799.5	14.8673
5mYOX195 + ParB176	E	4D	10637.1	1481.82	10297.2	9411.82	10000	10893.6	13.6026
5mYOX195 + ParB176	E	4D	10737.1	1727.3	10181.2	9027.79	10000	10755.1	16.0603
5mYOX195 + ParB176	E	4D	10722	1539.95	10403.2	9165.47	10000	10705.4	14.3847
5mYOX195 + ParB177	E	4D	10682.1	139.142	10513.9	10064	10000	10203.1	1.36372
5mYOX195 + ParB177	E	4D	10646.6	156.211	10498.5	10020.7	10000	10176.9	1.53495
5mYOX195 + ParB177	E	4D	10687.2	137.46	10497.3	10062.7	10000	10200.1	1.34763
5mYOX195 + ParB177	E	4D	10654	138.712	10509.6	10054	10000	10192.7	1.3609
5mYOX195 + ParB182	E	4D	10663.8	32.1968	10464.8	10148.4	10000	10180.6	0.316255
5mYOX195 + ParB182	E	4D	10724.2	0	10488.9	10200.3	10000	10200.3	0
5mYOX195 + ParB182	E	4D	10656.7	47.2978	10468.3	10098.2	10000	10145.5	0.466196
5mYOX195 + ParB182	E	4D	10663.5	37.2746	10489.2	10144.1	10000	10181.4	0.366104
5mYOX195 + ParB185	E	4D	10472.4	122.696	10508.1	10121	10000	10243.7	1.19777
5mYOX195 + ParB185	E	4D	10493.5	85.5722	10522.5	10148.7	10000	10234.3	0.836133
5mYOX195 + ParB185	E	4D	10276.9	0	10554.1	9171.02	10000	9171.02	0
5mYOX195 + ParB188	E	4D	10641.2	197.14	10477.1	9965.69	10000	10162.8	1.93981
5mYOX195 + ParB188	E	4D	10643.1	190.244	10472.8	9953.2	10000	10143.4	1.87553
5mYOX195 + ParB189	E	4D	10684.1	143.126	10550.1	10046.2	10000	10189.3	1.40467
5mYOX195 + ParB189	E	4D	10660.7	125.746	10439.8	10027.4	10000	10153.2	1.23848
5mYOX195 + ParB189	E	4D	10557.3	123.947	10479.9	10055.1	10000	10179.1	1.21766
5mYOX195 + ParB191	E	4D	10528.3	0	10469.2	10276	10000	10276	0
5mYOX195 + ParB191	E	4D	10575.6	0	10473.2	10273.3	10000	10273.3	0
5mYOX195 + ParB191	E	4D	10534.7	0	10452.2	10216.6	10000	10216.6	0
5mYOX195 + ParB191	E	4D	10490.6	0	10418	10142	10000	10142	0
5mYOX195 + ParB195	E	4D	10691.8	1008.92	10482.4	9167.26	10000	10176.2	9.91451
5mYOX195 + ParB197	E	4D	10460.5	96.9861	10567.1	10124.2	10000	10221.2	0.94887
5mYOX195 + ParB197	E	4D	10496.9	109.268	10413.4	10150.6	10000	10259.8	1.065
5mYOX195 + ParB197	E	4D	10502.9	119.734	10425.7	10163.8	10000	10283.5	1.16433
5mYOX197 + ParB168	E	4D	10678.5	50.5871	10496	10172.1	10000	10222.7	0.49485
5mYOX197 + ParB168	E	4D	10638.2	0	10495.3	10134.9	10000	10134.9	0
5mYOX197 + ParB168	E	4D	10685	23.674	10489.3	10183.9	10000	10207.5	0.231927
5mYOX197 + ParB168	E	4D	10682.6	26.8867	10490.8	10164.5	10000	10191.3	0.263819
5mYOX197 + ParB175	E	4D	10612	0	10454.9	10306.8	10000	10306.8	0
5mYOX197 + ParB175	E	4D	10540.1	0	10264.7	10421.9	10000	10421.9	0
5mYOX197 + ParB175	E	4D	10655.3	0	10192.7	10526.6	10000	10526.6	0
5mYOX197 + ParB175	E	4D	10503.2	0	10273.5	10463.6	10000	10463.6	0
5mYOX197 + ParB176	E	4D	11276.7	0	9873.03	12620.1	10000	12620.1	0
5mYOX197 + ParB176	E	4D	11355.4	0	9843.36	11460.3	10000	11460.3	0
5mYOX197 + ParB176	E	4D	10605.5	0	10056	10993.1	10000	10993.1	0
5mYOX197 + ParB176	E	4D	10638.8	0	10344.6	10385.3	10000	10385.3	0
5mYOX197 + ParB177	E	4D	10607.6	0	10349.1	10514.4	10000	10514.4	0
5mYOX197 + ParB177	E	4D	10509	0	10356.9	10409.3	10000	10409.3	0
5mYOX197 + ParB177	E	4D	10716.7	0	10327.7	10700.5	10000	10700.5	0
5mYOX197 + ParB177	E	4D	10582.1	0	10371.8	10399.9	10000	10399.9	0
5mYOX197 + ParB182	E	4D	10504.5	0	10419.6	10657.2	10000	10657.2	0
5mYOX197 + ParB182	E	4D	10031.9	0	9604.88	10352.8	10000	10352.8	0
5mYOX197 + ParB182	E	4D	10698.3	0	10509.4	10219.6	10000	10219.6	0
5mYOX197 + ParB182	E	4D	10120	0	10090	10427.8	10000	10427.8	0
5mYOX197 + ParB188	E	4D	10703.4	63.3711	10467.5	10160.7	10000	10224.1	0.619823
5mYOX197 + ParB188	E	4D	10469.5	0	10419.7	10153.4	10000	10153.4	0
5mYOX197 + ParB188	E	4D	10673.6	40.1826	10465.5	10147.7	10000	10187.8	0.394417
5mYOX197 + ParB188	E	4D	10636	0	10354.1	10197	10000	10197	0
5mYOX197 + ParB189	E	4D	10501.9	0	10354.6	10246.6	10000	10246.6	0
5mYOX197 + ParB189	E	4D	10432.4	0	10376.9	10278.4	10000	10278.4	0
5mYOX197 + ParB189	E	4D	10529.8	0	10357.5	10319.8	10000	10319.8	0
5mYOX197 + ParB189	E	4D	10554.4	0	10503	10514.8	10000	10514.8	0
5mYOX197 + ParB191	E	4D	10533.5	0	10074.6	10757.1	10000	10757.1	0
5mYOX197 + ParB191	E	4D	10741.1	0	10130.6	11097.8	10000	11097.8	0
5mYOX197 + ParB191	E	4D	10701.1	0	10095.9	11113.1	10000	11113.1	0
5mYOX197 + ParB191	E	4D	10959.7	0	10374.6	11315.7	10000	11315.7	0
5mYOX197 + ParB195	E	4D	10529.4	0	10451.2	10237.4	10000	10237.4	0
5mYOX197 + ParB195	E	4D	10665.9	52.5252	10419	10132.9	10000	10185.4	0.51569
5mYOX197 + ParB195	E	4D	10695.6	90.7938	10463.2	10173.4	10000	10264.2	0.884569
5mYOX197 + ParB197	E	4D	10485.4	489.43	10407.7	9775.39	10000	10264.8	4.76803
5mYOX171 + ParB176	E	S5A	10538.1	249.947	10408.4	9815.55	10000	10065.5	2.4832
5mYOX171 + ParB176	E	S5A	10537.1	250.237	10398	9812.6	10000	10062.8	2.48675
5mYOX171 + ParB176	E	S5A	10521.5	272.235	10406.4	9775.13	10000	10047.4	2.70951
5mYOX171 + ParB188	E	S5A	10507.6	0	10419.4	10049.5	10000	10049.5	0
5mYOX171 + ParB188	E	S5A	10542.9	0	10375.4	10094.4	10000	10094.4	0
5mYOX171 + ParB188	E	S5A	10526.8	0	10397.5	10096.3	10000	10096.3	0
5mYOX171 + ParB195	E	S5A	10489.6	0	10396.3	10039.7	10000	10039.7	0
5mYOX171 + ParB195	E	S5A	10646.7	0	10569.7	10199.4	10000	10199.4	0
5mYOX171 + ParB195	E	S5A	10469.1	0	10391.1	10045	10000	10045	0
5mYOX171 + ParB195	E	S5A	10652.8	0	10582.6	10238.3	10000	10238.3	0
5mYOX179 + ParB176	E	S5A	10522.9	374.251	10387	9707.57	10000	10081.8	3.71214
5mYOX179 + ParB176	E	S5A	10497	299.956	10378.9	9762.13	10000	10062.1	2.98106
5mYOX179 + ParB176	E	S5A	10542.6	316.598	10378.7	9781.04	10000	10097.6	3.13537
5mYOX179 + ParB176	E	S5A	10444.8	300.611	10381.3	9791.24	10000	10091.8	2.97875
5mYOX179 + ParB188	E	S5A	10566.6	0	10326.6	10123	10000	10123	0
5mYOX179 + ParB188	E	S5A	10532.1	0	10390.1	10080.3	10000	10080.3	0
5mYOX179 + ParB188	E	S5A	10630	0	10543.2	10220.8	10000	10220.8	0
5mYOX179 + ParB188	E	S5A	10541.8	0	10381	10079.4	10000	10079.4	0
5mYOX179 + ParB195	E	S5A	10482.1	0	10394.5	10038.7	10000	10038.7	0
5mYOX179 + ParB195	E	S5A	10493.6	0	10391.7	10073.3	10000	10073.3	0
5mYOX179 + ParB195	E	S5A	10518.5	0	10383.4	10059.2	10000	10059.2	0
5mYOX179 + ParB195	E	S5A	10526.6	0	10403.5	10063.6	10000	10063.6	0
5mYOX181 + ParB176	E	S5A	10738.9	0	10441.4	10496.9	10000	10496.9	0
5mYOX181 + ParB176	E	S5A	10641.8	0	10385.8	10083.7	10000	10083.7	0
5mYOX181 + ParB176	E	S5A	10633	0	10379.7	10056.2	10000	10056.2	0
5mYOX181 + ParB188	E	S5A	10660.4	0	10449	10153.3	10000	10153.3	0
5mYOX181 + ParB188	E	S5A	10659.4	0	10392.8	10067	10000	10067	0
5mYOX181 + ParB188	E	S5A	10664.6	0	10432.5	10126.7	10000	10126.7	0
5mYOX181 + ParB195	E	S5A	10662.7	0	10448	10110.8	10000	10110.8	0
5mYOX181 + ParB195	E	S5A	10641.7	0	10445.1	10098.1	10000	10098.1	0
5mYOX183 + ParB176	E	S5A	10586.9	24.1166	10485.1	10036	10000	10060.2	0.239724
5mYOX183 + ParB176	E	S5A	10595.3	14.2044	10434.9	10077.7	10000	10091.9	0.140751
5mYOX183 + ParB176	E	S5A	10590.1	18.6716	10469.5	10043.8	10000	10062.5	0.185557
5mYOX183 + ParB176	E	S5A	10613.6	15.216	10440.1	10082.4	10000	10097.7	0.150688
5mYOX183 + ParB188	E	S5A	10604.5	0	10391.3	10107.8	10000	10107.8	0
5mYOX183 + ParB188	E	S5A	10526.8	0	10458.3	10041.3	10000	10041.3	0
5mYOX183 + ParB188	E	S5A	10602.5	0	10490.6	10067.8	10000	10067.8	0
5mYOX183 + ParB188	E	S5A	10583.9	0	10465.9	10053.9	10000	10053.9	0
5mYOX183 + ParB195	E	S5A	10602.5	0	10514.6	10105.5	10000	10105.5	0
5mYOX183 + ParB195	E	S5A	10571.3	0	10483.3	10065.8	10000	10065.8	0
5mYOX183 + ParB195	E	S5A	10562.1	0	10451.7	10059.8	10000	10059.8	0
5mYOX183 + ParB195	E	S5A	10561.9	0	10489.3	10061.3	10000	10061.3	0
5mYOX187 + ParB176	E	S5A	10718.1	115.42	10443.9	10173.7	10000	10289.1	1.12177
5mYOX187 + ParB176	E	S5A	10705.8	61.8222	10483	10127.3	10000	10189.2	0.606745
5mYOX187 + ParB176	E	S5A	10650.9	85.9185	10369.1	10057.3	10000	10143.3	0.847049
5mYOX187 + ParB176	E	S5A	10615.5	92.7531	10397.6	10048.4	10000	10141.1	0.914625
5mYOX187 + ParB188	E	S5A	10729.7	0	10454.2	10163.3	10000	10163.3	0
5mYOX187 + ParB188	E	S5A	10706.9	0	10458.7	10174.1	10000	10174.1	0
5mYOX187 + ParB188	E	S5A	10711.3	0	10455.8	10180.3	10000	10180.3	0
5mYOX187 + ParB188	E	S5A	10707.9	0	10460.1	10177.1	10000	10177.1	0
5mYOX190 + ParB176	E	S5A	10604.6	0	10461.1	10088.5	10000	10088.5	0
5mYOX190 + ParB176	E	S5A	10620.3	0	10485.6	10062.2	10000	10062.2	0
5mYOX190 + ParB176	E	S5A	10574.2	0	10462.9	10082.6	10000	10082.6	0
5mYOX190 + ParB188	E	S5A	10551.1	0	10438.1	10098.3	10000	10098.3	0
5mYOX190 + ParB188	E	S5A	10701.5	0	10614.5	10224	10000	10224	0
5mYOX190 + ParB188	E	S5A	10532.2	0	10423.3	10053.3	10000	10053.3	0
5mYOX190 + ParB188	E	S5A	10546.5	0	10400.5	10063.4	10000	10063.4	0
5mYOX190 + ParB195	E	S5A	10602.7	0	10478.8	10037.8	10000	10037.8	0
5mYOX190 + ParB195	E	S5A	10560.3	0	10420.1	10093.6	10000	10093.6	0
5mYOX190 + ParB195	E	S5A	10551.5	0	10419.3	10075.2	10000	10075.2	0
5mYOX196 + ParB176	E	S5A	10593.4	0	10464	10053.6	10000	10053.6	0
5mYOX196 + ParB176	E	S5A	10563.9	0	10388.9	10081	10000	10081	0
5mYOX196 + ParB176	E	S5A	10580.1	0	10452.7	10058.8	10000	10058.8	0
5mYOX196 + ParB188	E	S3A	10577.6	0	10503.3	10047.9	10000	10047.9	0
5mYOX196 + ParB188	E	S3A	10515.2	0	10427.7	10069.7	10000	10069.7	0
5mYOX196 + ParB195	E	S5A	10569.2	0	10404.1	10081.2	10000	10081.2	0
5mYOX196 + ParB195	E	S5A	10569.6	0	10449.3	10060.8	10000	10060.8	0
5mYOX196 + ParB195	E	S5A	10544.5	0	10430.4	10056.8	10000	10056.8	0
5mYOX196 + ParB195	E	S5A	10573.1	0	10447.4	10050.4	10000	10050.4	0
5mYOX198 + ParB176	E	S5A	10523.9	166.343	10452.4	9926.45	10000	10092.8	1.64814
5mYOX198 + ParB176	E	S5A	10514.5	210.775	10421.8	9848.52	10000	10059.3	2.09532
5mYOX198 + ParB176	E	S5A	10684.2	232.458	10588.9	10049.5	10000	10282	2.26083
5mYOX198 + ParB188	E	S5A	10504.3	0	10412.9	10029.6	10000	10029.6	0
5mYOX198 + ParB188	E	S5A	10534.5	0	10408.7	10059.4	10000	10059.4	0
5mYOX198 + ParB188	E	S5A	10546.2	0	10407.2	10039	10000	10039	0
5mYOX198 + ParB188	E	S5A	10560	0	10408	10083.3	10000	10083.3	0
5mYOX198 + ParB195	E	S5A	10548.7	0	10486.8	10157.7	10000	10157.7	0
5mYOX198 + ParB195	E	S5A	10695.6	0	10589.9	10205.7	10000	10205.7	0
5mYOX198 + ParB195	E	S5A	10525.1	0	10425.9	10048.5	10000	10048.5	0
5mYOX198 + ParB195	E	S5A	10552.1	8.29257	10412.7	10068.4	10000	10076.7	0.0822949
5mYOX200 + ParB176	E	S5A	10492.2	0	10366.8	10050.9	10000	10050.9	0
5mYOX200 + ParB176	E	S5A	10511.8	0	10376.3	10061.4	10000	10061.4	0
5mYOX200 + ParB176	E	S5A	10504.8	0	10358.1	10065	10000	10065	0
5mYOX200 + ParB176	E	S5A	10497.2	0	10351.7	10059.2	10000	10059.2	0
5mYOX200 + ParB188	E	S5A	10445.4	0	10312.5	10039.8	10000	10039.8	0
5mYOX200 + ParB188	E	S5A	10710.5	0	10651.5	10402.4	10000	10402.4	0
5mYOX200 + ParB188	E	S5A	10466.6	0	10400.4	10103.8	10000	10103.8	0
5mYOX200 + ParB188	E	S5A	10576.1	0	10471.3	10225.6	10000	10225.6	0
5mYOX200 + ParB195	E	S5A	10543.1	0	10409.1	10081.4	10000	10081.4	0
5mYOX200 + ParB195	E	S5A	10488.1	0	10371.1	10062.3	10000	10062.3	0
5mYOX200 + ParB195	E	S5A	10432.5	0	10341.4	10054.2	10000	10054.2	0
5mYOX89 + ParB176	C2	S5B	10581.1	842.599	10379.8	9173.7	10000	10016.3	8.41228
5mYOX89 + ParB176	C2	S5B	10701.2	816.06	10450.9	9251.52	10000	10067.6	8.10582
5mYOX89 + ParB176	C2	S5B	10711.6	896.627	10490.1	9181.79	10000	10078.4	8.89651
5mYOX89 + ParB176	C2	S5B	10655.5	912.829	10402.8	9138.13	10000	10051	9.08201
5mYOX96 + ParB176	C2	S5B	10354.3	1039.5	10026.5	7878.18	10000	8917.68	11.6566
5mYOX96 + ParB176	C2	S5B	10557.2	932.786	10255.6	7658.28	10000	8591.06	10.8576
5mYOX96 + ParB176	C2	S5B	10621.8	905.775	10424.9	7724.95	10000	8630.73	10.4948
5mYOX96 + ParB176	C2	S5B	10527.3	882.624	10263.5	8026.53	10000	8909.15	9.90693
5mYOX97 + ParB176	C2	S5B	10538	1094.63	10337.8	7674.51	10000	8769.14	12.4828
5mYOX97 + ParB176	C2	S5B	10560.6	1168.13	10343.7	7389.55	10000	8557.68	13.6501
5mYOX97 + ParB176	C2	S5B	10553.7	1170.61	10397.5	7506.65	10000	8677.26	13.4906
5mYOX98 + ParB176	C2	S5B	10431.1	503.724	10442.3	9764.76	10000	10268.5	4.90553
5mYOX98 + ParB176	C2	S5B	10392	593.74	10429.6	9641.78	10000	10235.5	5.80078
5mYOX98 + ParB176	C2	S5B	10429.5	978.054	10439	9280.99	10000	10259	9.53358
5mYOX99 + ParB176	C2	S5B	10586.1	1205.01	10338.7	8133.57	10000	9338.58	12.9036
5mYOX99 + ParB176	C2	S5B	10617.7	1095.45	10350.5	8002.64	10000	9098.09	12.0404
5mYOX99 + ParB176	C2	S5B	10513.8	1200.47	10323.6	7873.06	10000	9073.53	13.2304
5mYOX101 + ParB176	C2	S5B	10427.5	967.834	10244.2	7972.83	10000	8940.67	10.8251
5mYOX101 + ParB176	C2	S5B	10549.2	951.637	10333.9	8082.55	10000	9034.18	10.5337
5mYOX101 + ParB176	C2	S5B	10521.3	931.593	10322.8	8073.28	10000	9004.87	10.3454
5mYOX101 + ParB176	C2	S5B	10491.4	899.224	10304.6	8241.24	10000	9140.46	9.83784
5mYOX101 + ParB176	C2	S5B	11843.7	926.517	10309.7	7676.26	10000	8602.77	10.77
5mYOX101 + ParB176	C2	S5B	11469.5	1143.58	10410.9	8106.72	10000	9250.29	12.3626
5mYOX101 + ParB176	C2	S5B	11426.2	1063.09	10304.6	8075.46	10000	9138.55	11.6331
5mYOX101 + ParB176	C2	S5B	11498.9	997.834	10342.9	8170.33	10000	9168.16	10.8837
5mYOX102 + ParB176	C2	S5B	10514.3	904.309	10307.3	7842.72	10000	8747.02	10.3385
5mYOX102 + ParB176	C2	S5B	10484	986.978	10291.4	7678.58	10000	8665.55	11.3897
5mYOX102 + ParB176	C2	S5B	10486.7	863.229	10301.3	7688.68	10000	8551.91	10.094
5mYOX102 + ParB176	C2	S5B	11272.2	483.978	10306.1	8776.13	10000	9260.11	5.22648
5mYOX102 + ParB176	C2	S5B	10828.8	0	10120.9	9245.82	10000	9245.82	0
5mYOX103 + ParB176	C2	S5B	10617.9	853.489	10336.3	8732.22	10000	9585.71	8.90377
5mYOX103 + ParB176	C2	S5B	10570.8	820.98	10366.3	8773.09	10000	9594.07	8.55716
5mYOX103 + ParB176	C2	S5B	10880.2	688.555	10382.4	9087.08	10000	9775.63	7.04359
5mYOX103 + ParB176	C2	S5B	11034.7	902.051	10359.7	8796.48	10000	9698.53	9.30091
5mYOX103 + ParB176	C2	S5B	10886.4	798.411	10188.1	8778.99	10000	9577.4	8.33641
5mYOX103 + ParB176	C2	S5B	11242.4	847.706	10547.9	9408.2	10000	10255.9	8.26555
5mYOX104 + ParB176	C2	S5B	10621.1	1417.33	10384.3	8548.48	10000	9965.81	14.2219
5mYOX104 + ParB176	C2	S5B	10614	1421.78	10357	8461.47	10000	9883.25	14.3858
5mYOX104 + ParB176	C2	S5B	10620.6	1443.01	10398.2	8508.55	10000	9951.56	14.5003
5mYOX105 + ParB176	C2	S5B	10587.1	1426.18	10336.4	8570.84	10000	9997.02	14.2661
5mYOX105 + ParB176	C2	S5B	10610.4	1408.68	10363.9	8623.39	10000	10032.1	14.0418
5mYOX105 + ParB176	C2	S5B	10600.6	1495.22	10334.1	8478.16	10000	9973.38	14.9921
5mYOX105 + ParB176	C2	S5B	10589.3	1439.69	10388.7	8620.63	10000	10060.3	14.3106
5mYOX106 + ParB176	C2	S5B	10626.7	1082.32	10361.9	8066.28	10000	9148.6	11.8304
5mYOX106 + ParB176	C2	S5B	10572.6	1094.76	10360.1	8161.97	10000	9256.73	11.8267
5mYOX106 + ParB176	C2	S5B	10480.7	998.727	10279.7	7909.67	10000	8908.4	11.2111
5mYOX107 + ParB176	C2	S5B	10530.5	1183.31	10384	8258.58	10000	9441.89	12.5326
5mYOX107 + ParB176	C2	S5B	10588.1	1136.94	10430.2	8267.77	10000	9404.72	12.0891
5mYOX107 + ParB176	C2	S5B	10561.4	1214.36	10418.9	8167.22	10000	9381.58	12.9441
5mYOX107 + ParB176	C2	S5B	10509.2	1200.17	10316	8141.29	10000	9341.46	12.8477
5mYOX108 + ParB176	C2	S5B	10619.4	1130.98	10381.2	8234.11	10000	9365.09	12.0765
5mYOX108 + ParB176	C2	S5B	10549.8	1147.34	10325.3	8170.56	10000	9317.9	12.3133
5mYOX108 + ParB176	C2	S5B	10589.2	1132.49	10409.2	8093.38	10000	9225.87	12.2751
5mYOX108 + ParB176	C2	S5B	10525	1136.53	10268.4	8003.17	10000	9139.7	12.4351
5mYOX109 + ParB176	C2	S5B	10427.1	1059.51	10207.8	7673.23	10000	8732.74	12.1326
5mYOX109 + ParB176	C2	S5B	10557.2	1101.88	10319.3	7328.31	10000	8430.19	13.0706
5mYOX109 + ParB176	C2	S5B	10453.4	845.412	10244.2	7847.92	10000	8693.34	9.72483
5mYOX109 + ParB176	C2	S5B	10574.4	766.54	10359	8252.86	10000	9019.4	8.49879
5mYOX110 + ParB176	C2	S5B	10580.9	293.49	10370.9	9712.27	10000	10005.8	2.93321
5mYOX110 + ParB176	C2	S5B	10543.6	129.747	10376.5	9949.66	10000	10079.4	1.28725
5mYOX110 + ParB176	C2	S5B	10146.8	220.202	10360.9	9759.83	10000	9980.03	2.20643
5mYOX111 + ParB176	C2	S5B	10757.5	1335.67	10625	8489.01	10000	9824.68	13.5951
5mYOX111 + ParB176	C2	S5B	10448.2	1271.8	10458.3	8427.19	10000	9698.99	13.1127
5mYOX111 + ParB176	C2	S5B	10465.3	1227.48	10473.9	8460.62	10000	9688.1	12.67
5mYOX111 + ParB176	C2	S5B	10412	1246.54	10455.3	8398.78	10000	9645.32	12.9238
5mYOX111 + ParB176	C2	S5B	10431.3	1254.32	10438.4	8500.44	10000	9754.76	12.8586
5mYOX112 + ParB176	C2	S5B	10800.9	567.295	10569.5	9700.68	10000	10268	5.5249
5mYOX112 + ParB176	C2	S5B	10465	1072.68	10255.5	7845.57	10000	8918.25	12.0279
5mYOX112 + ParB176	C2	S5B	10609.5	1094.21	10360.2	7904.97	10000	8999.17	12.159
5mYOX112 + ParB176	C2	S5B	10584	1176.31	10331.8	7969.93	10000	9146.24	12.8612
5mYOX112 + ParB176	C2	S5B	10474.3	1061.04	10218.6	7913.62	10000	8974.67	11.8226
5mYOX115 + ParB176	C2	S5B	10450.4	871.127	10494	9178.78	10000	10049.9	8.66801
5mYOX115 + ParB176	C2	S5B	10611.7	341.102	10499.6	9700.76	10000	10041.9	3.3968
5mYOX115 + ParB176	C2	S5B	10731.9	730.334	10578.1	9311.49	10000	10041.8	7.27293
5mYOX115 + ParB176	C2	S5B	10725.9	500.189	10502.4	9508.71	10000	10008.9	4.99745
5mYOX116 + ParB176	C2	S5B	10486.4	1017.32	10374.8	8418.79	10000	9436.1	10.7811
5mYOX116 + ParB176	C2	S5B	10583.9	907.223	10366.9	9020.58	10000	9927.81	9.1382
5mYOX117 + ParB176	C2	S5B	10670.4	1193.52	10548.8	9102.25	10000	10295.8	11.5923
5mYOX117 + ParB176	C2	S5B	10527.4	1175.28	10293.8	8103.6	10000	9278.88	12.6662
5mYOX117 + ParB176	C2	S5B	10533.7	1207.66	10299.2	8145.48	10000	9353.14	12.9118
5mYOX117 + ParB176	C2	S5B	10662.6	1238.54	10386.6	8238.89	10000	9477.43	13.0684
5mYOX118 + ParB176	C2	S5B	10564.6	0	10387.5	10096	10000	10096	0
5mYOX118 + ParB176	C2	S5B	10543	0	10353	10032.6	10000	10032.6	0
5mYOX118 + ParB176	C2	S5B	10578.8	0	10391.1	10049.8	10000	10049.8	0
5mYOX119 + ParB176	C2	S5B	10554.1	635.998	10378.9	9264.23	10000	9900.23	6.42408
5mYOX119 + ParB176	C2	S5B	10706.4	846.736	10398.6	9175.82	10000	10022.6	8.4483
