## Supplementary material for "Discovery of T-dioxygenases in bacteriophages and identification of a subclass that is dependent on a regulator protein for oxidation": Table S5. Chimeric 5mYOX in vivo activity data.

### Sheet: Sheet1
Table S5. Chimeric 5mYOX in vivo activity data.
Protein	Clade	Figure	C	5hmU	G	T	A	Sum of T species	% 5hmU
5mYOX97	C2	5C	10265.2	1171.28	9786.75	8552.7	10000	9723.98	12.0453
5mYOX97	C2	5C	10035.9	761.043	9965.82	9271.72	10000	10032.8	7.58558
5mYOX97 + ParB176	C2	5C	10472.5	1029.49	10300.4	7929.69	10000	8959.18	11.4909
5mYOX97 + ParB176	C2	5C	10475.8	705.142	10283.7	8856.75	10000	9561.89	7.3745
5mYOX97 + ParB176	C2	5C	10530.1	1036.47	10341.5	7889.51	10000	8925.98	11.6119
5mYOX97 Δinsert	C2	5C	18306.2	0	15341.9	17413.9	10000	17413.9	0
5mYOX97 Δinsert	C2	5C	12325.3	304.892	10928.4	11006.6	10000	11311.5	2.69542
5mYOX97 Δinsert	C2	5C	12487.5	0	11021.6	11911.8	10000	11911.8	0
5mYOX97 Δinsert + ParB176	C2	5C	11072.1	0	10626.5	10573.3	10000	10573.3	0
5mYOX97 Δinsert + ParB176	C2	5C	12586.7	0	10884.9	11900.9	10000	11900.9	0
5mYOX97 Δinsert + ParB176	C2	5C	11050.5	0	10646.4	10571.9	10000	10571.9	0
5mYOX97-176insert	C2 homolog with E insertion	5C	10698.2	0	10556.8	10123.3	10000	10123.3	0
5mYOX97-176insert	C2 homolog with E insertion	5C	10692.3	0	10555.5	10121.4	10000	10121.4	0
5mYOX97-176insert	C2 homolog with E insertion	5C	10649.8	0	10426.6	10131.6	10000	10131.6	0
5mYOX97-176insert + ParB176	C2 homolog with E insertion	5C	10552.9	0	10395.2	10093.3	10000	10093.3	0
5mYOX97-176insert + ParB176	C2 homolog with E insertion	5C	10634.3	0	10419.6	10129.2	10000	10129.2	0
5mYOX97-176insert + ParB176	C2 homolog with E insertion	5C	10566.1	0	10416.8	10123.7	10000	10123.7	0
5mYOX97-176insert + ParB176	C2 homolog with E insertion	5C	10590.3	0	10422.1	10082.3	10000	10082.3	0
5mYOX97 + ParB195	C2	NA	10609	1252.42	10459.6	7182.11	10000	8434.53	14.8487
5mYOX97 + ParB195	C2	NA	10011.5	996.998	9998.03	8436.96	10000	9433.96	10.5682
5mYOX97 + ParB195	C2	NA	10622.7	440.25	10481.5	9127.32	10000	9567.57	4.60147
5mYOX97-195insert	C2 homolog with E insertion	NA	17856.1	0	11582.3	16980.6	10000	16980.6	0
5mYOX97-195insert	C2 homolog with E insertion	NA	11921	0	10900	11336.7	10000	11336.7	0
5mYOX97-195insert	C2 homolog with E insertion	NA	21149.8	0	11229	20218.5	10000	20218.5	0
5mYOX97-195insert	C2 homolog with E insertion	NA	10592.5	0	10457.7	10096.6	10000	10096.6	0
5mYOX97-195insert + ParB195	C2 homolog with E insertion	NA	10596.1	0	10473.5	10098.6	10000	10098.6	0
5mYOX97-195insert + ParB195	C2 homolog with E insertion	NA	10602.3	0	10477.6	10108.3	10000	10108.3	0
5mYOX97-195insert + ParB195	C2 homolog with E insertion	NA	10532.8	0	10420.9	10072.3	10000	10072.3	0
5mYOX98	C2	5C	10661	1508.23	10516.8	8616.51	10000	10124.7	14.8965
5mYOX98	C2	5C	10647.7	1432.33	10524.6	8682.18	10000	10114.5	14.1612
5mYOX98	C2	5C	10637	1425.38	10516.7	8691.21	10000	10116.6	14.0895
5mYOX98 + ParB176	C2	5C	10580.6	1186.71	10466.6	8950.48	10000	10137.2	11.7065
5mYOX98 + ParB176	C2	5C	10497.9	1173.5	10356.8	8914.72	10000	10088.2	11.6324
5mYOX98 + ParB176	C2	5C	10529.3	1269.47	10408.3	8808.24	10000	10077.7	12.5968
5mYOX98 Δinsert	C2	ND	ND	ND	ND	ND	ND	ND	ND
5mYOX98 Δinsert + ParB176	C2	ND	ND	ND	ND	ND	ND	ND	ND
5mYOX98-176insert	C2 homolog with E insertion	5C	10667.1	0	10519.7	10075.9	10000	10075.9	0
5mYOX98-176insert	C2 homolog with E insertion	5C	10727.8	0	10594.7	10110.5	10000	10110.5	0
5mYOX98-176insert	C2 homolog with E insertion	5C	10723.3	0	10583.5	10113.7	10000	10113.7	0
5mYOX98-176insert	C2 homolog with E insertion	5C	10729.8	0	10569.9	10126.7	10000	10126.7	0
5mYOX98-176insert + ParB176	C2 homolog with E insertion	5C	10583	0	10422.7	10115.3	10000	10115.3	0
5mYOX98-176insert + ParB176	C2 homolog with E insertion	5C	10539	0	10367.4	10081.4	10000	10081.4	0
5mYOX98-176insert + ParB176	C2 homolog with E insertion	5C	10588.9	0	10428.2	10106.9	10000	10106.9	0
5mYOX98-176insert + ParB176	C2 homolog with E insertion	5C	10579	0	10481.5	10092	10000	10092	0
5mYOX98 + ParB195	C2	NA	10572.2	1260.9	10434.4	8826.13	10000	10087	12.5002
5mYOX98-195insert	C2 homolog with E insertion	NA	10998.8	0	10587.9	10435.8	10000	10435.8	0
5mYOX98-195insert	C2 homolog with E insertion	NA	11628.6	0	10847.7	11064.7	10000	11064.7	0
5mYOX98-195insert	C2 homolog with E insertion	NA	10651	0	10497.9	10129.2	10000	10129.2	0
5mYOX98-195insert	C2 homolog with E insertion	NA	12058.5	0	10944.5	11492	10000	11492	0
5mYOX98-195insert + ParB195	C2 homolog with E insertion	NA	10593.7	0	10417.4	10140.3	10000	10140.3	0
5mYOX98-195insert + ParB195	C2 homolog with E insertion	NA	10649.6	0	10445.3	10112.7	10000	10112.7	0
5mYOX98-195insert + ParB195	C2 homolog with E insertion	NA	10609.5	0	10431.9	10136.8	10000	10136.8	0
5mYOX98-195insert + ParB195	C2 homolog with E insertion	NA	10527	0	10375.8	10048.4	10000	10048.4	0
5mYOX105	C2	5C	10637.9	1406.9	10513.9	8650.48	10000	10057.4	13.9887
5mYOX105	C2	5C	10525.5	579.466	10238	9622.52	10000	10202	5.67993
5mYOX105	C2	5C	10607.1	433.315	10418.8	9638.39	10000	10071.7	4.3023
5mYOX105 + ParB176	C2	5C	10499.4	1314.11	10366.1	8664.25	10000	9978.35	13.1696
5mYOX105 + ParB176	C2	5C	10541	1499.57	10346.7	8349.29	10000	9848.86	15.2258
5mYOX105 Δinsert	C2	5C	10689.3	0	10458.2	10105.7	10000	10105.7	0
5mYOX105 Δinsert	C2	5C	11423.6	0	10759.6	10771.4	10000	10771.4	0
5mYOX105 Δinsert	C2	5C	10923.8	0	10582.6	10437	10000	10437	0
5mYOX105 Δinsert	C2	5C	12061.9	0	10954.2	11528.6	10000	11528.6	0
5mYOX105 Δinsert + ParB176	C2	5C	12724.5	0	11035	12196.6	10000	12196.6	0
5mYOX105 Δinsert + ParB176	C2	5C	11792.6	0	10853.5	11266.9	10000	11266.9	0
5mYOX105 Δinsert + ParB176	C2	5C	10693.3	0	10469.6	10163.4	10000	10163.4	0
5mYOX105-176insert	C2 homolog with E insertion	5C	10737.5	0	10587.3	10130.3	10000	10130.3	0
5mYOX105-176insert	C2 homolog with E insertion	5C	10714.1	0	10576.6	10051	10000	10051	0
5mYOX105-176insert	C2 homolog with E insertion	5C	10769.9	0	10636.7	10114.1	10000	10114.1	0
5mYOX105-176insert	C2 homolog with E insertion	5C	10730.1	0	10630.4	10105.8	10000	10105.8	0
5mYOX105-176insert + ParB176	C2 homolog with E insertion	5C	10550.2	0	10411.5	10102.5	10000	10102.5	0
5mYOX105-176insert + ParB176	C2 homolog with E insertion	5C	10593.7	0	10438	10120.7	10000	10120.7	0
5mYOX105-176insert + ParB176	C2 homolog with E insertion	5C	10576.8	0	10427.2	10131.9	10000	10131.9	0
5mYOX105 + ParB195	C2	ND	ND	ND	ND	ND	ND	ND	ND
5mYOX105-195insert	C2 homolog with E insertion	NA	10679.4	0	10540	10116.7	10000	10116.7	0
5mYOX105-195insert	C2 homolog with E insertion	NA	10630.4	0	10551.8	10112.6	10000	10112.6	0
5mYOX105-195insert	C2 homolog with E insertion	NA	10674.3	0	10530.6	10134.1	10000	10134.1	0
5mYOX105-195insert + ParB195	C2 homolog with E insertion	NA	10545	0	10413.4	10030.9	10000	10030.9	0
5mYOX105-195insert + ParB195	C2 homolog with E insertion	NA	10629.9	0	10498.8	10116.3	10000	10116.3	0
5mYOX176	E	5D	10663	24.046	10618.2	10850.4	10000	10874.4	0.221124
5mYOX176*	E	5D	10559.9	79.9277	10527.5	10730.8	10000	10810.8	0.739335
5mYOX176 + ParB176	E	5D	10719.8	3687.72	10554.3	7195.19	10000	10882.9	33.8854
5mYOX176 + ParB176	E	5D	10552.4	3571.64	10556.4	7210.13	10000	10781.8	33.1266
5mYOX176 Δinsert	E	5D	10733	0	10701.8	10896	10000	10896	0
5mYOX176 Δinsert	E	5D	10706.2	0	10670.1	10917.7	10000	10917.7	0
5mYOX176 Δinsert	E	5D	10664.4	0	10620	10824.8	10000	10824.8	0
5mYOX176 Δinsert	E	5D	10716.2	0	10687.9	10877	10000	10877	0
5mYOX176 Δinsert + ParB176	E	5D	10601.8	36.968	10574.1	10809.2	10000	10846.2	0.34084
5mYOX176 Δinsert + ParB176	E	5D	10543.2	39.3968	10518.4	10763.3	10000	10802.7	0.364693
5mYOX176 Δinsert + ParB176	E	5D	10636.1	70.5775	10609.8	10787.1	10000	10857.7	0.650025
5mYOX176 Δinsert + ParB176	E	5D	10757.7	88.3915	10671.1	10959.8	10000	11048.1	0.800058
5mYOX 176 ΔC-term	E	5D	10715.4	0	10671.3	10916.2	10000	10916.2	0
5mYOX 176 ΔC-term	E	5D	10697.8	0	10659.3	10957.5	10000	10957.5	0
5mYOX 176 ΔC-term	E	5D	10770.3	0	10731.1	10927.6	10000	10927.6	0
5mYOX 176 ΔC-term	E	5D	10674.4	0	10639.3	10905.6	10000	10905.6	0
5mYOX 176 ΔC-term + ParB176	E	5D	10553.1	0	10527.7	10885.5	10000	10885.5	0
5mYOX 176 ΔC-term + ParB176	E	5D	10585.7	0	10559.6	10883.7	10000	10883.7	0
5mYOX 176 ΔC-term + ParB176	E	5D	10562.5	0	10528.8	10868.7	10000	10868.7	0
5mYOX176-98insert	E homolog with C2 insertion	5D	10754.5	507.089	10741.8	10388.8	10000	10895.8	4.65397
5mYOX176-98insert	E homolog with C2 insertion	5D	10705.4	530.221	10678.3	10319.2	10000	10849.4	4.88709
5mYOX176-98insert	E homolog with C2 insertion	5D	10817.7	471.935	10807.6	10450.7	10000	10922.6	4.32071
5mYOX176-98insert + ParB176	E homolog with C2 insertion	5D	10929.6	2130.35	10736.4	8574.46	10000	10704.8	19.9009
5mYOX176-98insert + ParB176	E homolog with C2 insertion	5D	10567.5	1861.47	10645.9	9021.41	10000	10882.9	17.1046
5mYOX176-98insert + ParB176	E homolog with C2 insertion	5D	10620.8	2600.28	10596.2	8296.78	10000	10897.1	23.8623
5mYOX176-98insert + ParB176	E homolog with C2 insertion	5D	12500.4	2015.79	12315.2	10806.1	10000	12821.9	15.7215
5mYOX 176-98insert ΔC-term	E homolog with C2 insertion	5D	10752.9	0	10719.3	10827.1	10000	10827.1	0
5mYOX 176-98insert ΔC-term	E homolog with C2 insertion	5D	10799.3	0	10764.6	10929.5	10000	10929.5	0
5mYOX 176-98insert ΔC-term	E homolog with C2 insertion	5D	10819.6	0	10704.5	10935.4	10000	10935.4	0
5mYOX 176-98insert ΔC-term**	E homolog with C2 insertion	5D	10663.7	0	10631.2	10861.5	10000	10861.5	0
5mYOX 176-98insert ΔC-term + ParB176	E homolog with C2 insertion	5D	10588.3	0	10559.7	10844	10000	10844	0
5mYOX 176-98insert ΔC-term + ParB176	E homolog with C2 insertion	5D	10569.9	0	10532.2	10824.4	10000	10824.4	0
5mYOX 176-98insert ΔC-term + ParB176	E homolog with C2 insertion	5D	10556.1	0	10531.4	10803.9	10000	10803.9	0
5mYOX 176-98insert ΔC-term + ParB176	E homolog with C2 insertion	5D	10605.2	0	10563.9	10849.7	10000	10849.7	0
5mYOX176-105insert	E homolog with C2 insertion	5D	10649.6	2249.01	10728.2	8537.05	10000	10786.1	20.8511
5mYOX176-105insert A102S	E homolog with C2 insertion	5D	10776.9	2046.47	10747.6	8784.91	10000	10831.4	18.8939
5mYOX176-105insert A102S	E homolog with C2 insertion	5D	10700.6	1972.87	10775.9	8899.12	10000	10872	18.1463
5mYOX176-105insert A102S	E homolog with C2 insertion	5D	10848.6	1980.69	10623.7	8212.06	10000	10192.7	19.4324
5mYOX176-105insert K95E + ParB176	E homolog with C2 insertion	5D	10629.9	3184.49	10491.6	7040.83	10000	10225.3	31.1431
5mYOX176-105insert A102S + ParB176	E homolog with C2 insertion	5D	10800.5	3533.47	10673.3	6830.42	10000	10363.9	34.0941
5mYOX176-105insert K95E + ParB176	E homolog with C2 insertion	5D	10604.1	3821.78	10473.1	6401.07	10000	10222.9	37.3847
5mYOX176-105insert A102S + ParB176	E homolog with C2 insertion	5D	10763.5	3705.51	10556.7	6902.48	10000	10608	34.9313
5mYOX 176-105 ΔC-term	E homolog with C2 insertion	5D	10763.8	295.122	10553.5	10528.2	10000	10823.3	2.72673
5mYOX 176-105 ΔC-term	E homolog with C2 insertion	5D	10677.5	213.579	10641.7	10607.5	10000	10821.1	1.97373
5mYOX 176-105 ΔC-term	E homolog with C2 insertion	5D	10680.7	221.135	10650	10588.4	10000	10809.6	2.04574
5mYOX 176-105 ΔC-term	E homolog with C2 insertion	5D	10939.6	194.257	10779.3	10800.3	10000	10994.5	1.76685
5mYOX 176-105ΔC-term*	E homolog with C2 insertion	5D	10753.1	370.712	10711.3	10496.2	10000	10866.9	3.41139
5mYOX 176-105 ΔC-term + ParB176	E homolog with C2 insertion	5D	10702.9	134.552	10642.1	10814.1	10000	10948.7	1.22893
5mYOX 176-105 ΔC-term + ParB176	E homolog with C2 insertion	5D	10684	193.681	10636.9	10750.2	10000	10943.9	1.76976
5mYOX 176-105 ΔC-term + ParB176	E homolog with C2 insertion	5D	10841.1	197.373	10676.8	10887.3	10000	11084.7	1.78059
5mYOX195	E	4C	10641.8	85.5	10492.3	10046.7	10000	10132.2	0.8
5mYOX195	E	4C	10697.4	116.4	10574.3	10047.3	10000	10163.7	1.1
5mYOX195	E	4C	10730.1	92.3	10638.7	10107.4	10000	10199.7	0.9
5mYOX195 + ParB195	E	4C	10654.3	471.2	10561	9772.1	10000	10243.3	4.6
5mYOX195 + ParB195	E	4C	10660.9	323.3	10651.3	9925.1	10000	10248.4	3.2
5mYOX195 + ParB195	E	4C	10634.1	392.7	10503.1	9791.2	10000	10183.9	3.9
5mYOX195 + ParB195	E	4C	10648.6	240.9	10498.5	10002.5	10000	10243.4	2.4
5mYOX195Δinsert	E	ND	ND	ND	ND	ND	ND	ND	ND
5mYOX195-98insert	E homolog with C2 insertion	NA	10550.4	46.1396	10155.9	9038.43	10000	9084.57	0.50789
5mYOX195-98insert	E homolog with C2 insertion	NA	10527	41.9347	10742.7	9760.33	10000	9802.27	0.427806
5mYOX195-98insert	E homolog with C2 insertion	NA	10502.7	45.9265	10742.6	9777.69	10000	9823.62	0.467511
5mYOX195-98insert	E homolog with C2 insertion	NA	10582.8	33.8873	10770	9818.59	10000	9852.48	0.343947
5mYOX195-98insert + ParB195	E homolog with C2 insertion	NA	10539.5	41.894	10113.9	8911.55	10000	8953.45	0.467909
5mYOX195-105insert**	E homolog with C2 insertion	NA	10503.2	303.514	10804.8	9400.95	10000	9704.46	3.12757
5mYOX195-105insert**	E homolog with C2 insertion	NA	10635.3	109.32	10169	8995.47	10000	9104.79	1.20069
5mYOX195-105insert	E homolog with C2 insertion	NA	10508.9	104.326	10766.3	9643.6	10000	9747.93	1.07024
5mYOX195-105insert	E homolog with C2 insertion	NA	10468.7	100.001	10772.7	9643.8	10000	9743.8	1.0263
5mYOX195-105insert + ParB195 A31V	E homolog with C2 insertion	NA	10517.3	86.8395	10128.9	8866.37	10000	8953.21	0.969926
5mYOX195-97insert	E homolog with C2 insertion	NA	10592.9	0	10495.4	10079.1	10000	10079.1	0
5mYOX195-97insert	E homolog with C2 insertion	NA	10678.5	0	10536.7	10117.8	10000	10117.8	0
5mYOX195-97insert	E homolog with C2 insertion	NA	10678.9	0	10552.1	10121.7	10000	10121.7	0
5mYOX195-97insert	E homolog with C2 insertion	NA	10691.4	0	10550.7	10123.9	10000	10123.9	0
5mYOX195-97insert + ParB195	E homolog with C2 insertion	NA	10591.9	0	10503.8	10109.2	10000	10109.2	0
5mYOX195-97insert + ParB195	E homolog with C2 insertion	NA	10556.6	0	10448	10054.2	10000	10054.2	0
5mYOX195-97insert + ParB195	E homolog with C2 insertion	NA	10564.9	0	10412.7	10104.4	10000	10104.4	0
* These 5mYOXs originated from 5mYOX-ParB assembly reaction that WPS analysis confirmed contains 5mYOX gene only
** Incomplete or mutation in pET28a filler as confirmed by WPS analysis
ND: not determined due to non-successful biological replicate
NA: not available
