## Supplementary material for "Discovery of T-dioxygenases in bacteriophages and identification of a subclass that is dependent on a regulator protein for oxidation": Table S6. Summary of Foldseek results for phage-encoded ParB proteins.

### Sheet: Sheet1
Table S6. Summary of Foldseek results for phage-encoded ParB proteins.
Query Structure	Database	Target	Description	Scientific Name	Sequence Id.	E-Value	Score	Query Pos.	Target Pos.	TM score
ParB166_1	PDB	7bnk_B	Crystal structure of ParB from Myxococcus xanthus bound to CDP and Monothiophosphate	Myxococcus xanthus DK 1622	0.23	5.8e-07	202	10-130 (217)	1-124 (193)	0.65154
	PDB	7bnr_A	Crystal structure of a ParB Q52A mutant from Myxococcus xanthus bound to CTPyS	Myxococcus xanthus DK 1622	0.22	5.11e-07	202	10-123 (217)	1-123 (195)	0.65006
	PDB	6sdk_B	Crystal structure of bacterial ParB dimer bound to CDP	Bacillus subtilis subsp. subtilis str. 168	0.187	2.86e-06	188	10-126 (217)	3-126 (198)	0.6697
	PDB	7o0n_B	Crystal structure of a ParB E93A mutant from Myxococcus xanthus bound to CDP and monothiophosphate	Myxococcus xanthus DK 1622	0.21	5.08e-06	167	12-130 (217)	2-123 (194)	0.61911
	PDB	6ky4_A	Crystal structure of Sulfiredoxin from Arabidopsis thaliana	Arabidopsis thaliana	0.191	0.000442	129	10-93 (217)	2-89 (89)	0.62831
ParB166_2	PDB	7bnk_B	Crystal structure of ParB from Myxococcus xanthus bound to CDP and Monothiophosphate	Myxococcus xanthus DK 1622	0.211	8.11e-07	190	16-140 (228)	1-132 (193)	0.62046
	PDB	7bnr_A	Crystal structure of a ParB Q52A mutant from Myxococcus xanthus bound to CTPyS	Myxococcus xanthus DK 1622	0.204	1.19e-06	188	16-140 (228)	1-132 (195)	0.62801
	PDB	6sdk_B	Crystal structure of bacterial ParB dimer bound to CDP	Bacillus subtilis subsp. subtilis str. 168	0.219	1.27e-06	186	16-136 (228)	3-126 (198)	0.64919
	PDB	7o0n_B	Crystal structure of a ParB E93A mutant from Myxococcus xanthus bound to CDP and monothiophosphate	Myxococcus xanthus DK 1622	0.202	1.86e-06	176	15-140 (228)	1-131 (194)	0.61244
	PDB	6ky4_A	Crystal structure of Sulfiredoxin from Arabidopsis thaliana	Arabidopsis thaliana	0.183	0.00207	127	15-97 (228)	1-87 (89)	0.71187
ParB168	PDB	7bnr_A	Crystal structure of a ParB Q52A mutant from Myxococcus xanthus bound to CTPyS	Myxococcus xanthus DK 1622	0.166	2.53e-07	198	4-204 (214)	1-194 (195)	0.51785
	PDB	7bnk_B	Crystal structure of ParB from Myxococcus xanthus bound to CDP and Monothiophosphate	Myxococcus xanthus DK 1622	0.163	2.09e-06	180	4-197 (214)	1-187 (193)	0.54325
	PDB	7ng0_A	Crystal structure of N- and C-terminally truncated Geobacillus thermoleovorans nucleoid occlusion protein Noc	Geobacillus thermoleovorans CCB_US3_UF5	0.172	6.46e-07	175	4-203 (214)	2-195 (199)	0.47558
	PDB	6ryk_B	Crystal structure of the ParB-like protein PadC	Myxococcus xanthus DK 1622	0.149	5.9e-05	172	3-131 (214)	4-131 (132)	0.6718
	PDB	7nfu_A	Crystal structure of C-terminally truncated Geobacillus thermoleovorans nucleoid occlusion protein Noc	Geobacillus thermoleovorans CCB_US3_UF5	0.206	6.1e-07	165	4-183 (214)	23-219 (221)	0.41257
	PDB	7nfu_B	Crystal structure of C-terminally truncated Geobacillus thermoleovorans nucleoid occlusion protein Noc	Geobacillus thermoleovorans CCB_US3_UF5	0.226	6.46e-07	159	3-192 (214)	14-213 (213)	0.40151
	PDB	5k5d_C	Structure of the C2221 form of Pnob8-like ParB-N domain	Saccharolobus solfataricus 98/2	0.129	2.64e-06	139	2-197 (214)	5-198 (249)	0.40379
	PDB	5k5d_B	Structure of the C2221 form of Pnob8-like ParB-N domain	Saccharolobus solfataricus 98/2	0.144	7.58e-06	131	2-168 (214)	5-211 (250)	0.37222
	PDB	5k5d_A	Structure of the C2221 form of Pnob8-like ParB-N domain	Saccharolobus solfataricus 98/2	0.152	9.58e-06	127	2-173 (214)	5-219 (252)	0.36225
	PDB	5k5a_B	Structure of the C2221 form of Pnob8-like ParB-N domain	Saccharolobus solfataricus 98/2	0.121	8.89e-05	109	2-213 (214)	8-268 (268)	0.30567
ParB171	PDB	7bnr_A	Crystal structure of a ParB Q52A mutant from Myxococcus xanthus bound to CTPyS	Myxococcus xanthus DK 1622	0.205	1.15e-07	262	2-132 (204)	1-138 (195)	0.7298
	PDB	6sdk_B	Crystal structure of bacterial ParB dimer bound to CDP	Bacillus subtilis subsp. subtilis str. 168	0.281	1.22e-07	258	2-133 (204)	3-141 (198)	0.73439
	PDB	7ng0_A	Crystal structure of N- and C-terminally truncated Geobacillus thermoleovorans nucleoid occlusion protein Noc	Geobacillus thermoleovorans CCB_US3_UF5	0.236	1.22e-07	257	1-133 (204)	1-141 (199)	0.69847
	PDB	7bm8_B	Crystal structure of the C-terminally truncated chromosome-partitioning protein ParB from Caulobacter crescentus complexed with CTP-gamma-S	Caulobacter vibrioides NA1000	0.212	1.66e-07	255	1-133 (204)	1-143 (180)	0.71814
	PDB	7bnk_B	Crystal structure of ParB from Myxococcus xanthus bound to CDP and Monothiophosphate	Myxococcus xanthus DK 1622	0.204	2.39e-07	251	2-133 (204)	1-139 (193)	0.72158
	PDB	6ryk_B	Crystal structure of the ParB-like protein PadC	Myxococcus xanthus DK 1622	0.197	2.54e-05	172	2-132 (204)	5-131 (132)	0.6593
	PDB	5k5d_B	Structure of the C2221 form of Pnob8-like ParB-N domain	Saccharolobus solfataricus 98/2	0.186	4.69e-05	166	2-102 (204)	7-111 (250)	0.65305
	PDB	5k5d_C	Structure of the C2221 form of Pnob8-like ParB-N domain	Saccharolobus solfataricus 98/2	0.162	1.99e-05	147	2-88 (204)	7-117 (249)	0.52141
	PDB	5k5a_B	Structure of the pNOB8-like ParB N-domain	Saccharolobus solfataricus 98/2	0.186	0.000401	137	2-102 (204)	10-113 (268)	0.62943
	PDB	5k5d_A	Structure of the C2221 form of Pnob8-like ParB-N domain	Saccharolobus solfataricus 98/2	0.155	7.66e-05	128	2-93 (204)	7-133 (252)	0.46969
ParB172					Sequence Id.	E-Value	Score	Query Pos.	Target Pos.
	PDB	5k5d_A	Structure of the C2221 form of Pnob8-like ParB-N domain	Saccharolobus solfataricus 98/2	0.117	0.0063	87	4-134 (240)	3-114 (252)	0.55124
	PDB	8iai_3	Structure of mammalian spectrin-actin junctional complex of membrane skeleton, State II, Global map	Sus scrofa	0.159	0.0572	28	7-224 (240)	117-327 (338)	0.13813
ParB173	PDB	no hits
ParB175	PDB	6sdk_B	Crystal structure of bacterial ParB dimer bound to CDP	Bacillus subtilis subsp. subtilis str. 168	0.226	1.54e-09	295	11-140 (226)	1-137 (198)	0.71418
	PDB	7bnr_A	Crystal structure of a ParB Q52A mutant from Myxococcus xanthus bound to CTPyS	Myxococcus xanthus DK 1622	0.22	9.71e-09	269	13-140 (226)	1-135 (195)	0.69508
	PDB	7bnk_B	Crystal structure of ParB from Myxococcus xanthus bound to CDP and Monothiophosphate	Myxococcus xanthus DK 1622	0.222	6.12e-08	253	13-140 (226)	1-135 (193)	0.70322
	PDB	7bm8_B	Crystal structure of the C-terminally truncated chromosome-partitioning protein ParB from Caulobacter crescentus complexed with CTP-gamma-S	Caulobacter vibrioides NA1000	0.224	1.42e-08	252	13-140 (226)	2-139 (180)	0.65448
	PDB	7ng0_A	Crystal structure of N- and C-terminally truncated Geobacillus thermoleovorans nucleoid occlusion protein Noc	Geobacillus thermoleovorans CCB_US3_UF5	0.227	5.39e-08	244	14-140 (226)	3-137 (199)	0.66457
	PDB	7o0n_B	Crystal structure of a ParB E93A mutant from Myxococcus xanthus bound to CDP and monothiophosphate	Myxococcus xanthus DK 1622	0.238	7.89e-08	233	16-140 (226)	3-134 (194)	0.66727
	PDB	5k5d_B	Structure of the C2221 form of Pnob8-like ParB-N domain	Saccharolobus solfataricus 98/2	0.201	3.14e-06	184	11-119 (226)	5-116 (250)	0.64859
	PDB	5k5d_A	Structure of the C2221 form of Pnob8-like ParB-N domain	Saccharolobus solfataricus 98/2	0.201	3.56e-06	181	11-119 (226)	5-116 (252)	0.64271
	PDB	7nfu_B	Crystal structure of C-terminally truncated Geobacillus thermoleovorans nucleoid occlusion protein Noc	Geobacillus thermoleovorans CCB_US3_UF5	0.248	1e-06	179	12-140 (226)	14-150 (213)	0.54217
	PDB	6ryk_B	Crystal structure of the ParB-like protein PadC	Myxococcus xanthus DK 1622	0.176	4.04e-06	164	14-141 (226)	4-132 (132)	0.59326
ParB176	PDB	7o0n_B	Crystal structure of a ParB E93A mutant from Myxococcus xanthus bound to CDP and monothiophosphate	Myxococcus xanthus DK 1622	0.21	1.54e-06	195	1-113 (194)	2-123 (194)	0.64573
	PDB	7bnr_A	Crystal structure of a ParB Q52A mutant from Myxococcus xanthus bound to CTPyS	Myxococcus xanthus DK 1622	0.203	2.56e-06	185	1-113 (194)	3-124 (195)	0.63922
	PDB	7bnk_B	Crystal structure of ParB from Myxococcus xanthus bound to CDP and Monothiophosphate	Myxococcus xanthus DK 1622	0.218	1.42e-05	169	1-113 (194)	3-124 (193)	0.64464
	PDB	6sdk_B	Crystal structure of bacterial ParB dimer bound to CDP	Bacillus subtilis subsp. subtilis str. 168	0.183	2.37e-05	166	1-115 (194)	5-129 (198)	0.6566
	PDB	5k5d_B	Structure of the C2221 form of Pnob8-like ParB-N domain	Saccharolobus solfataricus 98/2	0.224	0.000102	142	1-85 (194)	9-90 (250)	0.63855
	PDB	5k5d_A	Structure of the C2221 form of Pnob8-like ParB-N domain	Saccharolobus solfataricus 98/2	0.224	0.000205	133	1-85 (194)	9-90 (252)	0.63082
	PDB	5k5d_C	Structure of the C2221 form of Pnob8-like ParB-N domain	Saccharolobus solfataricus 98/2	0.225	0.000687	95	1-85 (194)	9-88 (249)	0.51525
	PDB	6ryk_B	Crystal structure of the ParB-like protein PadC	Myxococcus xanthus DK 1622	0.148	0.00559	89	1-113 (194)	5-117 (132)	0.54927
ParB177	PDB	7bm8_B	Crystal structure of the C-terminally truncated chromosome-partitioning protein ParB from Caulobacter crescentus complexed with CTP-gamma-S	Caulobacter vibrioides NA1000	0.212	1.08e-07	253	1-127 (198)	1-139 (180)	0.72936
	PDB	7bnr_A	Crystal structure of a ParB Q52A mutant from Myxococcus xanthus bound to CTPyS	Myxococcus xanthus DK 1622	0.212	1.08e-07	240	2-127 (198)	1-124 (195)	0.73453
	PDB	7ng0_A	Crystal structure of N- and C-terminally truncated Geobacillus thermoleovorans nucleoid occlusion protein Noc	Geobacillus thermoleovorans CCB_US3_UF5	0.238	9.49e-08	234	1-127 (198)	1-126 (199)	0.69407
	PDB	6sdk_B	Crystal structure of bacterial ParB dimer bound to CDP	Bacillus subtilis subsp. subtilis str. 168	0.234	1.01e-07	232	2-127 (198)	3-126 (198)	0.72531
	PDB	7bnk_B	Crystal structure of ParB from Myxococcus xanthus bound to CDP and Monothiophosphate	Myxococcus xanthus DK 1622	0.212	2.18e-07	229	2-127 (198)	1-124 (193)	0.72706
	PDB	7o0n_B	Crystal structure of a ParB E93A mutant from Myxococcus xanthus bound to CDP and monothiophosphate	Myxococcus xanthus DK 1622	0.215	6.45e-07	217	4-127 (198)	2-123 (194)	0.72899
	PDB	5k5d_A	Structure of the C2221 form of Pnob8-like ParB-N domain	Saccharolobus solfataricus 98/2	0.226	3.86e-06	206	2-82 (198)	7-90 (252)	0.73807
	PDB	5k5d_B	Structure of the C2221 form of Pnob8-like ParB-N domain	Saccharolobus solfataricus 98/2	0.226	6.03e-06	200	2-82 (198)	7-90 (250)	0.72834
	PDB	7nfu_A	Crystal structure of C-terminally truncated Geobacillus thermoleovorans nucleoid occlusion protein Noc	Geobacillus thermoleovorans CCB_US3_UF5	0.237	6.45e-07	196	2-129 (198)	23-149 (221)	0.59756
	PDB	7nfu_B	Crystal structure of C-terminally truncated Geobacillus thermoleovorans nucleoid occlusion protein Noc	Geobacillus thermoleovorans CCB_US3_UF5	0.237	8.33e-07	192	2-129 (198)	15-141 (213)	0.59196
ParB178	PDB	no hits
ParB179	PDB	7bm8_B	Crystal structure of the C-terminally truncated chromosome-partitioning protein ParB from Caulobacter crescentus complexed with CTP-gamma-S	Caulobacter vibrioides NA1000	0.207	3.04e-08	269	14-139 (218)	2-139 (180)	0.71473
	PDB	6sdk_B	Crystal structure of bacterial ParB dimer bound to CDP	Bacillus subtilis subsp. subtilis str. 168	0.27	5.31e-08	264	13-139 (218)	2-137 (198)	0.73691
	PDB	7ng0_A	Crystal structure of N- and C-terminally truncated Geobacillus thermoleovorans nucleoid occlusion protein Noc	Geobacillus thermoleovorans CCB_US3_UF5	0.255	4.99e-08	262	14-139 (218)	2-137 (199)	0.70366
	PDB	7bnr_A	Crystal structure of a ParB Q52A mutant from Myxococcus xanthus bound to CTPyS	Myxococcus xanthus DK 1622	0.211	1.05e-07	261	14-139 (218)	1-135 (195)	0.73818
	PDB	7nfu_A	Crystal structure of C-terminally truncated Geobacillus thermoleovorans nucleoid occlusion protein Noc	Geobacillus thermoleovorans CCB_US3_UF5	0.268	9.85e-08	211	2-139 (218)	12-158 (221)	0.53516
	PDB	7nfu_B	Crystal structure of C-terminally truncated Geobacillus thermoleovorans nucleoid occlusion protein Noc	Geobacillus thermoleovorans CCB_US3_UF5	0.26	2.07e-07	204	12-139 (218)	13-150 (213)	0.55162
	PDB	5k5d_B	Structure of the C2221 form of Pnob8-like ParB-N domain	Saccharolobus solfataricus 98/2	0.226	5.82e-06	182	13-121 (218)	6-120 (250)	0.61478
	PDB	5k5d_A	Structure of the C2221 form of Pnob8-like ParB-N domain	Saccharolobus solfataricus 98/2	0.217	8.42e-06	179	13-121 (218)	6-120 (252)	0.60767
	PDB	5k5d_C	Structure of the C2221 form of Pnob8-like ParB-N domain	Saccharolobus solfataricus 98/2	0.226	5.82e-06	170	14-122 (218)	7-125 (249)	0.58228
	PDB	5k5a_B	Structure of the pNOB8-like ParB N-domain	Saccharolobus solfataricus 98/2	0.219	0.000197	142	14-121 (218)	10-122 (268)	0.60402
ParB182	PDB	5k5d_B	Structure of the C2221 form of Pnob8-like ParB-N domain	Saccharolobus solfataricus 98/2	0.195	1.13e-05	187	1-91 (202)	2-90 (250)	0.73188
	PDB	5k5d_A	Structure of the C2221 form of Pnob8-like ParB-N domain	Saccharolobus solfataricus 98/2	0.195	1.13e-05	186	1-91 (202)	2-90 (252)	0.72507
	PDB	7bnr_A	Crystal structure of a ParB Q52A mutant from Myxococcus xanthus bound to CTPyS	Myxococcus xanthus DK 1622	0.259	5.03e-06	183	6-119 (202)	1-123 (195)	0.66392
	PDB	6sdk_B	Crystal structure of bacterial ParB dimer bound to CDP	Bacillus subtilis subsp. subtilis str. 168	0.232	3.92e-06	182	4-119 (202)	1-125 (198)	0.65814
	PDB	7bm8_B	Crystal structure of the C-terminally truncated chromosome-partitioning protein ParB from Caulobacter crescentus complexed with CTP-gamma-S	Caulobacter vibrioides NA1000	0.23	5.7e-06	175	6-119 (202)	2-127 (180)	0.63558
	PDB	7ng0_A	Crystal structure of N- and C-terminally truncated Geobacillus thermoleovorans nucleoid occlusion protein Noc	Geobacillus thermoleovorans CCB_US3_UF5	0.284	1.54e-05	175	6-101 (202)	2-98 (199)	0.6892
	PDB	7bnk_B	Crystal structure of ParB from Myxococcus xanthus bound to CDP and Monothiophosphate	Myxococcus xanthus DK 1622	0.267	1.13e-05	171	6-119 (202)	1-123 (193)	0.65651
	PDB	5k5a_B	Structure of the pNOB8-like ParB N-domain	Saccharolobus solfataricus 98/2	0.206	0.000121	160	1-91 (202)	5-92 (268)	0.73448
	PDB	7nfu_B	Crystal structure of C-terminally truncated Geobacillus thermoleovorans nucleoid occlusion protein Noc	Geobacillus thermoleovorans CCB_US3_UF5	0.27	6.47e-05	154	3-96 (202)	12-106 (213)	0.65419
	PDB	6ryk_B	Crystal structure of the ParB-like protein PadC	Myxococcus xanthus DK 1622	0.122	0.000572	126	5-121 (202)	4-118 (132)	0.66902
ParB183	PDB	7ng0_A	Crystal structure of N- and C-terminally truncated Geobacillus thermoleovorans nucleoid occlusion protein Noc	Geobacillus thermoleovorans CCB_US3_UF5	0.172	4.87e-06	182	8-114 (223)	1-113 (199)	0.6725
	PDB	7bnk_B	Crystal structure of ParB from Myxococcus xanthus bound to CDP and Monothiophosphate	Myxococcus xanthus DK 1622	0.147	1.45e-05	173	9-115 (223)	1-112 (193)	0.68805
	PDB	7bnr_A	Crystal structure of a ParB Q52A mutant from Myxococcus xanthus bound to CTPyS	Myxococcus xanthus DK 1622	0.14	7.63e-06	169	9-117 (223)	1-116 (195)	0.64678
	PDB	6sdk_B	Crystal structure of bacterial ParB dimer bound to CDP	Bacillus subtilis subsp. subtilis str. 168	0.187	6.65e-07	165	9-134 (223)	3-152 (198)	0.54072
	PDB	7nfu_A	Crystal structure of C-terminally truncated Geobacillus thermoleovorans nucleoid occlusion protein Noc	Geobacillus thermoleovorans CCB_US3_UF5	0.194	2.75e-05	156	9-114 (223)	23-134 (221)	0.6034
	PDB	7o0n_B	Crystal structure of a ParB E93A mutant from Myxococcus xanthus bound to CDP and monothiophosphate	Myxococcus xanthus DK 1622	0.153	8.75e-05	138	12-115 (223)	3-111 (194)	0.63624
	PDB	6ky4_A	Crystal structure of Sulfiredoxin from Arabidopsis thaliana	Arabidopsis thaliana	0.122	0.0089	108	8-92 (223)	1-87 (89)	0.7062
ParB185	PDB	7bnr_A	Crystal structure of a ParB Q52A mutant from Myxococcus xanthus bound to CTPyS	Myxococcus xanthus DK 1622	0.232	2.14e-07	223	2-124 (196)	1-122 (195)	0.6713
	PDB	7nfu_B	Crystal structure of C-terminally truncated Geobacillus thermoleovorans nucleoid occlusion protein Noc	Geobacillus thermoleovorans CCB_US3_UF5	0.157	3.97e-07	216	2-123 (196)	15-147 (213)	0.63109
	PDB	7nfu_A	Crystal structure of C-terminally truncated Geobacillus thermoleovorans nucleoid occlusion protein Noc	Geobacillus thermoleovorans CCB_US3_UF5	0.157	5.08e-07	213	2-123 (196)	23-155 (221)	0.63574
	PDB	7bm8_B	Crystal structure of the C-terminally truncated chromosome-partitioning protein ParB from Caulobacter crescentus complexed with CTP-gamma-S	Caulobacter vibrioides NA1000	0.207	3.73e-07	204	1-122 (196)	1-135 (180)	0.60436
	PDB	7bnk_B	Crystal structure of ParB from Myxococcus xanthus bound to CDP and Monothiophosphate	Myxococcus xanthus DK 1622	0.218	9.41e-07	200	2-123 (196)	1-132 (193)	0.62762
	PDB	7o0n_B	Crystal structure of a ParB E93A mutant from Myxococcus xanthus bound to CDP and monothiophosphate	Myxococcus xanthus DK 1622	0.235	2.37e-06	195	4-124 (196)	2-121 (194)	0.67159
	PDB	5k5d_B	Structure of the C2221 form of Pnob8-like ParB-N domain	Saccharolobus solfataricus 98/2	0.184	1.45e-06	191	2-114 (196)	7-127 (250)	0.61299
	PDB	5k5d_A	Structure of the C2221 form of Pnob8-like ParB-N domain	Saccharolobus solfataricus 98/2	0.225	1.71e-05	186	2-91 (196)	7-93 (252)	0.73483
	PDB	7ng0_A	Crystal structure of N- and C-terminally truncated Geobacillus thermoleovorans nucleoid occlusion protein Noc	Geobacillus thermoleovorans CCB_US3_UF5	0.148	3.23e-06	185	1-123 (196)	1-134 (199)	0.61571
	PDB	6sdk_B	Crystal structure of bacterial ParB dimer bound to CDP	Bacillus subtilis subsp. subtilis str. 168	0.191	2.14e-07	171	2-191 (196)	3-178 (198)	0.48997
ParB187	PDB	7bm8_B	Crystal structure of the C-terminally truncated chromosome-partitioning protein ParB from Caulobacter crescentus complexed with CTP-gamma-S	Caulobacter vibrioides NA1000	0.219	4.39e-08	272	1-129 (208)	1-139 (180)	0.72734
	PDB	7bnr_A	Crystal structure of a ParB Q52A mutant from Myxococcus xanthus bound to CTPyS	Myxococcus xanthus DK 1622	0.242	9.1e-08	270	2-128 (208)	1-134 (195)	0.75658
	PDB	6sdk_B	Crystal structure of bacterial ParB dimer bound to CDP	Bacillus subtilis subsp. subtilis str. 168	0.239	1.31e-07	260	2-130 (208)	3-138 (198)	0.75587
	PDB	7ng0_A	Crystal structure of N- and C-terminally truncated Geobacillus thermoleovorans nucleoid occlusion protein Noc	Geobacillus thermoleovorans CCB_US3_UF5	0.24	3.24e-08	239	1-133 (208)	1-151 (199)	0.62152
	PDB	7bnk_B	Crystal structure of ParB from Myxococcus xanthus bound to CDP and Monothiophosphate	Myxococcus xanthus DK 1622	0.246	2.13e-07	237	2-131 (208)	1-126 (193)	0.72703
	PDB	7nfu_A	Crystal structure of C-terminally truncated Geobacillus thermoleovorans nucleoid occlusion protein Noc	Geobacillus thermoleovorans CCB_US3_UF5	0.251	9.18e-07	198	2-128 (208)	23-157 (221)	0.57933
	PDB	7nfu_B	Crystal structure of C-terminally truncated Geobacillus thermoleovorans nucleoid occlusion protein Noc	Geobacillus thermoleovorans CCB_US3_UF5	0.255	6e-07	196	2-128 (208)	15-149 (213)	0.56611
	PDB	5k5d_A	Structure of the C2221 form of Pnob8-like ParB-N domain	Saccharolobus solfataricus 98/2	0.23	7.71e-06	181	2-111 (208)	7-119 (252)	0.62167
	PDB	6ky4_A	Crystal structure of Sulfiredoxin from Arabidopsis thaliana	Arabidopsis thaliana	0.232	0.000232	167	1-83 (208)	1-86 (89)	0.74067
	PDB	5k5d_B	Structure of the C2221 form of Pnob8-like ParB-N domain	Saccharolobus solfataricus 98/2	0.196	1.6e-05	143	2-130 (208)	7-156 (250)	0.48094
ParB188	PDB	7bm8_B	Crystal structure of the C-terminally truncated chromosome-partitioning protein ParB from Caulobacter crescentus complexed with CTP-gamma-S	Caulobacter vibrioides NA1000	0.228	7.51e-08	264	1-128 (198)	1-138 (180)	0.7404
	PDB	6sdk_B	Crystal structure of bacterial ParB dimer bound to CDP	Bacillus subtilis subsp. subtilis str. 168	0.233	2.14e-07	257	2-130 (198)	3-138 (198)	0.76781
	PDB	7ng0_A	Crystal structure of N- and C-terminally truncated Geobacillus thermoleovorans nucleoid occlusion protein Noc	Geobacillus thermoleovorans CCB_US3_UF5	0.202	2.57e-07	250	1-129 (198)	1-137 (199)	0.72401
	PDB	7bnr_A	Crystal structure of a ParB Q52A mutant from Myxococcus xanthus bound to CTPyS	Myxococcus xanthus DK 1622	0.195	3.5e-07	243	2-129 (198)	1-135 (195)	0.72952
	PDB	5k5d_A	Structure of the C2221 form of Pnob8-like ParB-N domain	Saccharolobus solfataricus 98/2	0.202	6.3e-06	206	2-84 (198)	7-90 (252)	0.73836
	PDB	7nfu_A	Crystal structure of C-terminally truncated Geobacillus thermoleovorans nucleoid occlusion protein Noc	Geobacillus thermoleovorans CCB_US3_UF5	0.238	1.63e-06	194	2-130 (198)	23-148 (221)	0.61635
	PDB	5k5d_B	Structure of the C2221 form of Pnob8-like ParB-N domain	Saccharolobus solfataricus 98/2	0.188	9.11e-06	178	2-112 (198)	7-127 (250)	0.59904
	PDB	6ky4_A	Crystal structure of Sulfiredoxin from Arabidopsis thaliana	Arabidopsis thaliana	0.22	0.000175	171	1-83 (198)	1-86 (89)	0.74242
	PDB	5k5d_C	Structure of the C2221 form of Pnob8-like ParB-N domain	Saccharolobus solfataricus 98/2	0.158	1.58e-05	166	2-112 (198)	7-125 (249)	0.58578
	PDB	7ol9_A	Crystal structure of C-terminally truncated Bacillus subtilis nucleoid occlusion protein (Noc) complexed to the Noc-binding site (NBS)	Bacillus subtilis subsp. subtilis str. 168, synthetic construct	0.213	4.09e-06	159	4-129 (198)	2-136 (201)	0.46983
ParB189	PDB	7ng0_A	Crystal structure of N- and C-terminally truncated Geobacillus thermoleovorans nucleoid occlusion protein Noc	Geobacillus thermoleovorans CCB_US3_UF5	0.239	1.27e-07	230	2-128 (202)	4-135 (199)	0.67735
	PDB	7bnr_A	Crystal structure of a ParB Q52A mutant from Myxococcus xanthus bound to CTPyS	Myxococcus xanthus DK 1622	0.221	4.13e-07	215	2-128 (202)	3-133 (195)	0.67418
	PDB	5k5d_B	Structure of the C2221 form of Pnob8-like ParB-N domain	Saccharolobus solfataricus 98/2	0.213	8.76e-06	148	2-128 (202)	9-157 (250)	0.48807
	PDB	5k5d_C	Structure of the C2221 form of Pnob8-like ParB-N domain	Saccharolobus solfataricus 98/2	0.195	2.37e-05	140	2-128 (202)	9-156 (249)	0.48549
	PDB	5k5d_A	Structure of the C2221 form of Pnob8-like ParB-N domain	Saccharolobus solfataricus 98/2	0.176	1.97e-05	140	2-128 (202)	9-159 (252)	0.47945
	PDB	5k5a_B	Structure of the pNOB8-like ParB N-domain	Saccharolobus solfataricus 98/2	0.182	0.000253	99	2-128 (202)	12-161 (268)	0.4017
ParB190	PDB	7bnr_A	Crystal structure of a ParB Q52A mutant from Myxococcus xanthus bound to CTPyS	Myxococcus xanthus DK 1622	0.171	5.06e-05	137	9-145 (215)	1-139 (195)	0.58518
	PDB	5k5d_A	Structure of the C2221 form of Pnob8-like ParB-N domain	Saccharolobus solfataricus 98/2	0.141	1.45e-05	135	9-144 (215)	7-134 (252)	0.53886
	PDB	5k5d_B	Structure of the C2221 form of Pnob8-like ParB-N domain	Saccharolobus solfataricus 98/2	0.107	1.65e-05	134	9-145 (215)	7-131 (250)	0.51972
	PDB	5k5d_C	Structure of the C2221 form of Pnob8-like ParB-N domain	Saccharolobus solfataricus 98/2	0.14	4.15e-05	129	9-139 (215)	7-127 (249)	0.56178
	PDB	6sdk_B	Crystal structure of bacterial ParB dimer bound to CDP	Bacillus subtilis subsp. subtilis str. 168	0.149	2.99e-05	128	9-144 (215)	1-157 (198)	0.53592
	PDB	7bnk_B	Crystal structure of ParB from Myxococcus xanthus bound to CDP and Monothiophosphate	Myxococcus xanthus DK 1622	0.156	0.000229	127	9-127 (215)	1-123 (193)	0.62626
	PDB	7o0n_B	Crystal structure of a ParB E93A mutant from Myxococcus xanthus bound to CDP and monothiophosphate	Myxococcus xanthus DK 1622	0.168	0.000188	113	12-141 (215)	3-151 (194)	0.52856
	PDB	5k5a_B	Structure of the pNOB8-like ParB N-domain	Saccharolobus solfataricus 98/2	0.116	0.000414	103	1-145 (215)	1-133 (268)	0.49067
ParB191	PDB	7ng0_A	Crystal structure of N- and C-terminally truncated Geobacillus thermoleovorans nucleoid occlusion protein Noc	Geobacillus thermoleovorans CCB_US3_UF5	0.242	1.49e-07	235	1-127 (196)	1-124 (199)	0.71231
	PDB	7bm8_B	Crystal structure of the C-terminally truncated chromosome-partitioning protein ParB from Caulobacter crescentus complexed with CTP-gamma-S	Caulobacter vibrioides NA1000	0.2	5.8e-07	219	1-128 (196)	1-127 (180)	0.70969
	PDB	5k5d_A	Structure of the C2221 form of Pnob8-like ParB-N domain	Saccharolobus solfataricus 98/2	0.269	5.38e-06	213	2-78 (196)	7-84 (252)	0.77022
	PDB	7bnk_B	Crystal structure of ParB from Myxococcus xanthus bound to CDP and Monothiophosphate	Myxococcus xanthus DK 1622	0.227	4.47e-06	212	2-128 (196)	1-134 (193)	0.73101
	PDB	7o0n_B	Crystal structure of a ParB E93A mutant from Myxococcus xanthus bound to CDP and monothiophosphate	Myxococcus xanthus DK 1622	0.237	3.28e-06	210	4-133 (196)	2-142 (194)	0.70301
	PDB	7nfu_B	Crystal structure of C-terminally truncated Geobacillus thermoleovorans nucleoid occlusion protein Noc	Geobacillus thermoleovorans CCB_US3_UF5	0.255	2.44e-07	207	2-128 (196)	15-138 (213)	0.61182
	PDB	5k5d_B	Structure of the C2221 form of Pnob8-like ParB-N domain	Saccharolobus solfataricus 98/2	0.269	1.45e-05	202	2-78 (196)	7-84 (250)	0.77704
	PDB	7nfu_A	Crystal structure of C-terminally truncated Geobacillus thermoleovorans nucleoid occlusion protein Noc	Geobacillus thermoleovorans CCB_US3_UF5	0.255	6.56e-07	199	2-128 (196)	23-146 (221)	0.62042
	PDB	7bnr_A	Crystal structure of a ParB Q52A mutant from Myxococcus xanthus bound to CTPyS	Myxococcus xanthus DK 1622	0.203	1.3e-06	186	2-193 (196)	1-194 (195)	0.5661
	PDB	6sdk_B	Crystal structure of bacterial ParB dimer bound to CDP	Bacillus subtilis subsp. subtilis str. 168	0.179	2.13e-06	175	2-184 (196)	3-189 (198)	0.57655
ParB195	PDB	7bm8_B	Crystal structure of the C-terminally truncated chromosome-partitioning protein ParB from Caulobacter crescentus complexed with CTP-gamma-S	Caulobacter vibrioides NA1000	0.165	1.02e-06	233	4-135 (207)	2-143 (180)	0.72558
	PDB	7bnr_A	Crystal structure of a ParB Q52A mutant from Myxococcus xanthus bound to CTPyS	Myxococcus xanthus DK 1622	0.195	9.6e-07	225	4-135 (207)	1-135 (195)	0.71436
	PDB	6sdk_B	Crystal structure of bacterial ParB dimer bound to CDP	Bacillus subtilis subsp. subtilis str. 168	0.208	5.89e-07	220	3-131 (207)	2-126 (198)	0.72064
	PDB	7bnk_B	Crystal structure of ParB from Myxococcus xanthus bound to CDP and Monothiophosphate	Myxococcus xanthus DK 1622	0.195	1.66e-06	216	4-135 (207)	1-135 (193)	0.707
	PDB	7ng0_A	Crystal structure of N- and C-terminally truncated Geobacillus thermoleovorans nucleoid occlusion protein Noc	Geobacillus thermoleovorans CCB_US3_UF5	0.194	1.15e-06	211	4-131 (207)	2-126 (199)	0.68589
	PDB	6ryk_B	Crystal structure of the ParB-like protein PadC	Myxococcus xanthus DK 1622	0.139	1.25e-05	187	1-131 (207)	2-131 (132)	0.68019
	PDB	7nfu_A	Crystal structure of C-terminally truncated Geobacillus thermoleovorans nucleoid occlusion protein Noc	Geobacillus thermoleovorans CCB_US3_UF5	0.2	4.69e-06	178	4-132 (207)	23-148 (221)	0.5912
	PDB	7nfu_B	Crystal structure of C-terminally truncated Geobacillus thermoleovorans nucleoid occlusion protein Noc	Geobacillus thermoleovorans CCB_US3_UF5	0.189	4.69e-06	175	2-132 (207)	13-140 (213)	0.58156
	PDB	5k5d_B	Structure of the C2221 form of Pnob8-like ParB-N domain	Saccharolobus solfataricus 98/2	0.168	3.25e-06	159	3-154 (207)	6-150 (250)	0.50555
	PDB	5k5d_C	Structure of the C2221 form of Pnob8-like ParB-N domain	Saccharolobus solfataricus 98/2	0.163	4.69e-06	156	3-134 (207)	6-157 (249)	0.48917
ParB196_1	PDB	7bnr_A	Crystal structure of a ParB Q52A mutant from Myxococcus xanthus bound to CTPyS	Myxococcus xanthus DK 1622	0.198	2.44e-07	276	2-126 (202)	1-134 (195)	0.75541
	PDB	7bnk_B	Crystal structure of ParB from Myxococcus xanthus bound to CDP and Monothiophosphate	Myxococcus xanthus DK 1622	0.205	2.59e-07	275	2-126 (202)	1-134 (193)	0.75137
	PDB	7o0n_B	Crystal structure of a ParB E93A mutant from Myxococcus xanthus bound to CDP and monothiophosphate	Myxococcus xanthus DK 1622	0.208	3.25e-07	272	4-126 (202)	2-133 (194)	0.75138
	PDB	7bm8_B	Crystal structure of the C-terminally truncated chromosome-partitioning protein ParB from Caulobacter crescentus complexed with CTP-gamma-S	Caulobacter vibrioides NA1000	0.212	3.44e-07	250	1-127 (202)	1-139 (180)	0.68305
	PDB	6sdk_B	Crystal structure of bacterial ParB dimer bound to CDP	Bacillus subtilis subsp. subtilis str. 168	0.198	3.15e-06	234	2-126 (202)	3-136 (198)	0.74337
	PDB	7ng0_A	Crystal structure of N- and C-terminally truncated Geobacillus thermoleovorans nucleoid occlusion protein Noc	Geobacillus thermoleovorans CCB_US3_UF5	0.207	4.18e-06	210	1-126 (202)	1-136 (199)	0.64731
	PDB	6ky4_A	Crystal structure of Sulfiredoxin from Arabidopsis thaliana	Arabidopsis thaliana	0.193	0.00021	175	1-85 (202)	1-87 (89)	0.70837
	PDB	7nfu_A	Crystal structure of C-terminally truncated Geobacillus thermoleovorans nucleoid occlusion protein Noc	Geobacillus thermoleovorans CCB_US3_UF5	0.211	1.73e-05	173	2-126 (202)	23-157 (221)	0.55908
	PDB	5k5d_A	Structure of the C2221 form of Pnob8-like ParB-N domain	Saccharolobus solfataricus 98/2	0.193	0.000178	141	1-110 (202)	2-106 (252)	0.59006
	PDB	5k5d_B	Structure of the C2221 form of Pnob8-like ParB-N domain	Saccharolobus solfataricus 98/2	0.163	6.76e-05	135	1-129 (202)	2-157 (250)	0.45311
ParB196_2	PDB	7bnr_A	Crystal structure of a ParB Q52A mutant from Myxococcus xanthus bound to CTPyS	Myxococcus xanthus DK 1622	0.17	2.96e-07	263	2-131 (183)	1-139 (195)	0.75379
	PDB	7bm8_B	Crystal structure of the C-terminally truncated chromosome-partitioning protein ParB from Caulobacter crescentus complexed with CTP-gamma-S	Caulobacter vibrioides NA1000	0.145	3.75e-07	253	1-123 (183)	1-135 (180)	0.73548
	PDB	7bnk_B	Crystal structure of ParB from Myxococcus xanthus bound to CDP and Monothiophosphate	Myxococcus xanthus DK 1622	0.175	1.1e-06	245	2-127 (183)	1-135 (193)	0.75193
	PDB	7o0n_B	Crystal structure of a ParB E93A mutant from Myxococcus xanthus bound to CDP and monothiophosphate	Myxococcus xanthus DK 1622	0.172	1.16e-06	243	4-131 (183)	2-138 (194)	0.74591
	PDB	7ng0_A	Crystal structure of N- and C-terminally truncated Geobacillus thermoleovorans nucleoid occlusion protein Noc	Geobacillus thermoleovorans CCB_US3_UF5	0.192	6.41e-07	217	1-128 (183)	1-127 (199)	0.67106
	PDB	6sdk_B	Crystal structure of bacterial ParB dimer bound to CDP	Bacillus subtilis subsp. subtilis str. 168	0.136	2.38e-06	197	2-183 (183)	3-184 (198)	0.60034
	PDB	7nfu_A	Crystal structure of C-terminally truncated Geobacillus thermoleovorans nucleoid occlusion protein Noc	Geobacillus thermoleovorans CCB_US3_UF5	0.204	6.16e-06	184	2-128 (183)	23-148 (221)	0.59678
	PDB	7nfu_B	Crystal structure of C-terminally truncated Geobacillus thermoleovorans nucleoid occlusion protein Noc	Geobacillus thermoleovorans CCB_US3_UF5	0.192	1.69e-05	168	2-128 (183)	15-140 (213)	0.59087
	PDB	6ky4_A	Crystal structure of Sulfiredoxin from Arabidopsis thaliana	Arabidopsis thaliana	0.159	0.00138	145	1-85 (183)	1-87 (89)	0.71683
	PDB	5k5d_C	Structure of the C2221 form of Pnob8-like ParB-N domain	Saccharolobus solfataricus 98/2	0.185	1.69e-05	140	2-162 (183)	7-160 (249)	0.48339
ParB197	PDB	6sdk_B	Crystal structure of bacterial ParB dimer bound to CDP	Bacillus subtilis subsp. subtilis str. 168	0.188	1.08e-06	230	2-129 (197)	3-136 (198)	0.72731
	PDB	7bnr_A	Crystal structure of a ParB Q52A mutant from Myxococcus xanthus bound to CTPyS	Myxococcus xanthus DK 1622	0.188	2.83e-06	215	2-129 (197)	1-134 (195)	0.70699
	PDB	7o0n_B	Crystal structure of a ParB E93A mutant from Myxococcus xanthus bound to CDP and monothiophosphate	Myxococcus xanthus DK 1622	0.191	6.95e-06	202	4-129 (197)	2-133 (194)	0.70118
	PDB	5k5d_B	Structure of the C2221 form of Pnob8-like ParB-N domain	Saccharolobus solfataricus 98/2	0.129	7.63e-05	153	2-116 (197)	7-129 (250)	0.59554
	PDB	5k5d_A	Structure of the C2221 form of Pnob8-like ParB-N domain	Saccharolobus solfataricus 98/2	0.129	0.000211	146	2-106 (197)	7-119 (252)	0.61865
	PDB	5k5d_C	Structure of the C2221 form of Pnob8-like ParB-N domain	Saccharolobus solfataricus 98/2	0.131	0.000622	132	2-106 (197)	7-117 (249)	0.61051
	PDB	5k5a_B	Structure of the pNOB8-like ParB N-domain	Saccharolobus solfataricus 98/2	0.122	0.00172	131	2-106 (197)	10-121 (268)	0.65625
	PDB	6ky4_A	Crystal structure of Sulfiredoxin from Arabidopsis thaliana	Arabidopsis thaliana	0.181	0.00921	114	1-85 (197)	1-86 (89)	0.68484
ParB198	PDB	7o0n_B	Crystal structure of a ParB E93A mutant from Myxococcus xanthus bound to CDP and monothiophosphate	Myxococcus xanthus DK 1622	0.189	5.42e-07	223	23-161 (237)	2-141 (194)	0.74432
	PDB	7bnk_B	Crystal structure of ParB from Myxococcus xanthus bound to CDP and Monothiophosphate	Myxococcus xanthus DK 1622	0.192	1.39e-06	219	23-153 (237)	3-139 (193)	0.76029
	PDB	7bnr_A	Crystal structure of a ParB Q52A mutant from Myxococcus xanthus bound to CTPyS	Myxococcus xanthus DK 1622	0.195	1.23e-06	217	23-161 (237)	3-142 (195)	0.75919
	PDB	6sdk_B	Crystal structure of bacterial ParB dimer bound to CDP	Bacillus subtilis subsp. subtilis str. 168	0.178	1.91e-06	208	24-161 (237)	6-144 (198)	0.75706
	PDB	5k5d_A	Structure of the C2221 form of Pnob8-like ParB-N domain	Saccharolobus solfataricus 98/2	0.2	0.000158	140	24-130 (237)	10-118 (252)	0.62459
	PDB	6ky4_A	Crystal structure of Sulfiredoxin from Arabidopsis thaliana	Arabidopsis thaliana	0.193	0.000715	131	22-105 (237)	1-87 (89)	0.67896
	PDB	5k5d_B	Structure of the C2221 form of Pnob8-like ParB-N domain	Saccharolobus solfataricus 98/2	0.16	8.93e-05	126	24-152 (237)	10-158 (250)	0.48687
	PDB	6t1f_D	Crystal structure of the C-terminally truncated chromosome-partitioning protein ParB from Caulobacter crescentus complexed to the centromeric parS site	Caulobacter vibrioides NA1000, Caulobacter vibrioides	0.18	0.000296	122	24-150 (237)	3-121 (187)	0.58244
ParB200	PDB	7bnr_A	Crystal structure of a ParB Q52A mutant from Myxococcus xanthus bound to CTPyS	Myxococcus xanthus DK 1622	0.209	1.32e-07	275	2-105 (200)	1-104 (195)	0.81892
	PDB	6sdk_B	Crystal structure of bacterial ParB dimer bound to CDP	Bacillus subtilis subsp. subtilis str. 168	0.23	1.49e-07	262	2-113 (200)	3-112 (198)	0.80608
	PDB	7ng0_A	Crystal structure of N- and C-terminally truncated Geobacillus thermoleovorans nucleoid occlusion protein Noc	Geobacillus thermoleovorans CCB_US3_UF5	0.173	1.69e-07	260	1-114 (200)	1-113 (199)	0.77083
	PDB	7o0n_B	Crystal structure of a ParB E93A mutant from Myxococcus xanthus bound to CDP and monothiophosphate	Myxococcus xanthus DK 1622	0.203	7.45e-07	251	4-105 (200)	2-103 (194)	0.81992
	PDB	7bnk_B	Crystal structure of ParB from Myxococcus xanthus bound to CDP and Monothiophosphate	Myxococcus xanthus DK 1622	0.209	1.15e-06	246	2-105 (200)	1-104 (193)	0.81682
	PDB	7bm8_B	Crystal structure of the C-terminally truncated chromosome-partitioning protein ParB from Caulobacter crescentus complexed with CTP-gamma-S	Caulobacter vibrioides NA1000	0.235	5.21e-08	241	1-133 (200)	1-126 (180)	0.69908
	PDB	7ol9_A	Crystal structure of C-terminally truncated Bacillus subtilis nucleoid occlusion protein (Noc) complexed to the Noc-binding site (NBS)	Bacillus subtilis subsp. subtilis str. 168, synthetic construct	0.193	4.01e-07	187	4-120 (200)	2-119 (201)	0.5296
	PDB	7nfu_A	Crystal structure of C-terminally truncated Geobacillus thermoleovorans nucleoid occlusion protein Noc	Geobacillus thermoleovorans CCB_US3_UF5	0.138	4.48e-06	173	2-134 (200)	23-158 (221)	0.57112
	PDB	7nfu_B	Crystal structure of C-terminally truncated Geobacillus thermoleovorans nucleoid occlusion protein Noc	Geobacillus thermoleovorans CCB_US3_UF5	0.136	2.41e-06	171	2-134 (200)	15-150 (213)	0.55403
	PDB	6t1f_D	Crystal structure of the C-terminally truncated chromosome-partitioning protein ParB from Caulobacter crescentus complexed to the centromeric parS site	Caulobacter vibrioides NA1000, Caulobacter vibrioides	0.238	5.31e-05	167	4-105 (200)	2-100 (187)	0.70732
