## Supplementary material for "Discovery of T-dioxygenases in bacteriophages and identification of a subclass that is dependent on a regulator protein for oxidation": Table S7. Genome mining statistics.

### Sheet: Sheet1
Table S8: Genome mining statistics.
	Clades AB C2 E		Clade C2		Clade E
Total Contigs	23070		28461		25240
"Traditional" DNA modification enzymes
Annotation	# contigs	%	# contigs	%	# contigs	%
Methyl transferases:	1793	7.772	2198	7.72285	2120	8.39937
pfam: N6_N4_Mtase|DNA_methylase
N6/N4 Methyltransferase only
pfam: N6_N4_Mtase	534	2.31469	637	2.23815	558	2.21078
C5-cytosine DNA methylase only	1285	5.57	1590	5.58659	1590	6.29952
pfam: DNA_methylase
O-methyltransferase (FkbM):	1479	6.41092	1751	6.15228	1777	7.04041
pfam: Methyltransf_21
Thymidylate synthase:	448	1.94192	533	1.87274	401	1.58875
pfam: Thymidylat_synt|Thy1
Glycosyl transferase:	7215	31.2744	8364	29.3876	8066	31.9572
pfam: TAGT|Glycos_transf_1|Glyco_transf_4|Glyco_trans_1_4|Glyco_trans_1_2|Gly_transf_sug|TcdA_TcdB|Caps_synth|Glycos_transf_2|Glyco_tranf_2_3|Glyco_tranf_2_4|Glyco_transf_92|GT4-conflict|Glyco_trans_2_3|Glyco_trans_4_4|Glyco_transf_10|Glyco_transf_25|Glyco_transf_11|Glyco_transf_15|Glyco_transf_17|Glyco_transf_21|Glyco_transf_29|Glyco_transf_34|Glyco_transf_41|Glyco_transf_6|Glyco_transf_61|Glyco…
Epimerase:	419	1.81621	480	1.68652	433	1.71553
pfam: Epimerase
P-loop kinase	2543	11.023	2906	10.2105	3164	12.5357
pfam: Ploopntkinase3
Amino acid: DNA transferase	3371	14.6121	3796	13.3375	4065	16.1054
pfam: aGPT-Pplase2|ADDT|aGPT-Pplase3
GATase	2501	10.8409	2836	9.96451	2913	11.5412
pfam: GATase_7|GATase|GATase_4|GATase_6
APH phosphotransferase	75	0.325098	79	0.277573	80	0.316957
pfam: APH
GNAT	1627	7.05245	1846	6.48607	1886	7.47227
pfam: Acetyltransf_1|Acetyltransf_10|Acetyltransf_7|Acetyltransf_8
HAD	145	0.628522	155	0.544605	59	0.233756
pfam: Acid_phosphat_B|HAD|HAD_2|HAD_SAK_2
NTP-transferase	957	4.14824	1105	3.88251	1025	4.06101
pfam: CTP_transf_like|CTP_transf_1|CTP_transf_3|NTP_transf_2|NTP_transf_3|NTP_transf_5|NTP_transferase
Machinery associated with DNA modification enzymes
Annotation	# contigs	%	# contigs	%	# contigs	%
ParB	5959	25.8301	7029	24.697	7338	29.0729
pfam: ParBc
DNA polymerase	1141	4.94582	1319	4.63441	1337	5.29715
pfam: DNA_pol_A|DNA_pol_B
Terminase	4384	19.003	5030	17.6733	5278	20.9113
pfam: DNA_Packaging|TerL_ATPase|TerL_nuclease|Terminase_2|Terminase_3|Terminase_3C|Terminase_4|Terminase_5|Terminase_6C|Terminase_6N|Terminase-T7_RNaseH-like
Endonucleases
pfam: HNH_3|GIY-YIG|RE_MjaI|HNHc_6|HNH|EcoRI|Endonuc-EcoRV|Endonuclease_1|Endonuclease_NS|Exo_endo_phos|Exo_endo_phos2|HNH_4|HNH_5|HSDR_N|Mrr_cat|PDDEXK_5|RE_Eco47II|RE_EcoO109I|RE_LlaMI|RE_MamI|RE_ScaI|SegE_GIY-YIG|VRR_NUC|XPG_I|XPG_N|Helicase_C|UvsW_N|Hom_end|Hom_end_hint|NUMOD4|Tn7_TnsA-like_N|I-HmuI_NUMOD-like|ERCC4|Endonuclease_7|DDE_Tnp_4|DDE_3|NADAR|N-glycanase_C|MutS_V|UvdE|Vsr|MutS_III|E…	3958	17.1565	4500	15.8111	4524	17.9239
Helicase
pfam: Helicase_C|UvsW_N	1916	8.30516	2106	7.3996	2127	8.4271
Repair endonucleases
pfam: NADAR|N-glycanase_C|MutS_V|UvdE|Vsr|MutS_III|Endonuclease_5	204	0.884265	234	0.822178	241	0.954834
Iron and/or redox proteins
Annotation	# contigs	%	# contigs	%	# contigs	%
Evr1-Alr	1488	6.44993	1782	6.2612	1812	7.17908
pfam: Evr1_Alr
Ferritin	115	0.498483	120	0.42163	105	0.416006
pfam: Ferritin
Thioredoxin	428	1.85522	508	1.7849	522	2.06815
pfam: Thioredoxin
MISCELLANEOUS
Annotation	# contigs	%	# contigs	%	# contigs	%
dCMP deaminase	275	1.19202	344	1.20867	328	1.29952
pfam: dCTP deaminase-like|dCMP_cyt_deam_1
NCLDV Capsid	817	3.5414	888	3.12006	843	3.33994
pfam: Capsid_NCLDV|Capsid_N
Phage Capsid	481	2.08496	558	1.96058	444	1.75911
pfam: Phage_capsid
Viperins	117	0.507152	131	0.460279	87	0.344691
defense finder: (pVip)
PADLOC: (pVip-lone)
pfam: pVip-lone|pVip
Co-occurance with Tet-JBP pfam annotations
Annotation	# contigs	%	# contigs	%	# contigs	%
Tet_JBP	19213	83.2813	23572	82.8221	23887	94.6395
Not Tet_JBP	3857	16.7187	4889	17.1779	1353	5.36054
