## Supplementary material for "Discovery of T-dioxygenases in bacteriophages and identification of a subclass that is dependent on a regulator protein for oxidation": Table S8. Scalar normalization values for relative quantification of 5hmU by UHPLC peak areas.

### Sheet: Table S7
Table S8: Scalar normalization values for relative quantification of 5hmU by UHPLC peak areas.
	DNA statistics		Raw peak areas					Slopes					Scalar corrections					Normalized peak areas
Design_ID (vol. inj.)	T:G	GC Content	A	T	G	C	5hmU	A	T	G	C	5hmU	A	T	G	C	5hmU	dA	dT	dG	dC	5hmU
SP8 (10)	1.48139	40.3	476.37		264.566	156.909	306.194	47.286		26.076	15.535	30.289	1		1.22412	2.05472	1.56116	476.37	0	323.86	322.404	478.017
SP8 (7.5)			361.082		200.729	119.117	231.157
SP8 (5)			240.897		134.12	79.357	155.143
SP8 (2.5)			122.381		69.469	40.7035	79.1254
